# Antiretroviral APOBEC3 Cytidine Deaminases Alter HIV-1 Provirus Integration Site Profiles

**DOI:** 10.1101/833475

**Authors:** Hannah O. Ajoge, Tyler M. Renner, Kasandra Bélanger, Hinissan P. Kohio, Macon D. Coleman, Marc-André Langlois, Stephen D. Barr

## Abstract

APOBEC3 (A3) proteins are host-encoded deoxycytidine deaminases that provide an innate immune barrier to retroviral infection, notably against HIV-1. While the catalytic activity of these proteins can induce catastrophic hypermutation in proviral DNA leading to near-total restriction of infection, sublethal levels of deamination contribute to the genetic evolution of HIV-1. So far, little is known about how A3 might impact HIV-1 integrations into human chromosomal DNA. Using a deep sequencing approach, we analyzed the influence A3F and A3G on HIV-1 integration site selections. DNA editing was detected at the extremities of the long terminal repeat regions of the virus. Both catalytic active and non-catalytic A3 enzymes decreased insertions into gene coding sequences and increased integration sites into SINE elements, oncogenes and transcription-silencing non-B DNA features. Our data implicate A3 as host factors that influence HIV-1 integration site selection and promote insertions into genomic sites that are transcriptionally less active.

**GRAPHICAL ABSTRACT:** Schematic depicting the influence of APOBEC3 (A3) proteins on HIV integration site targeting.
*Left*, in the absence of A3, HIV has a strong preference for integrating into genes. *Right*, both catalytic active and non-catalytic A3 mutants decrease integration into genes and increase integration into SINE elements and in transcription-silencing non-B DNA features.
