## Supplementary material for "Antiretroviral APOBEC3 Cytidine Deaminases Alter HIV-1 Provirus Integration Site Profiles": Table S1

### Sheet: No_APOBEC_250_stats
Table S1: Integration site distribution in common genomic features from infected cells expressing various APOBEC3 constructs.
Features	No APOBEC (x)	Random (r)	x total	r total	x%	r%	fold	x_diff	r_diff	Table1	fisher	sig_rank
CpG_Islands_Bin0	0	19	559	5530	0	0.34358	0	559	5511	[[0, 559], [19, 5511]]	0.250009
Bin1_1-499	2	47	559	5530	0.357782	0.84991	0.42	557	5483	[[2, 557], [47, 5483]]	0.317739
Bin2_500-4999	81	349	559	5530	14.4902	6.31103	2.3	478	5181	[[81, 478], [349, 5181]]	9.84269e-11	****
Bin3_5000-49999	294	1759	559	5530	52.5939	31.8083	1.65	265	3771	[[294, 265], [1759, 3771]]	7.44625e-22	****
Bin4_50000-499999	158	2722	559	5530	28.2648	49.2224	0.57	401	2808	[[158, 401], [2722, 2808]]	6.87953e-22	****
DHS_Bin0	102	813	559	5530	18.2469	14.7016	1.24	457	4717	[[102, 457], [813, 4717]]	0.0295453	*
Bin1_1-499	315	2265	559	5530	56.3506	40.9584	1.38	244	3265	[[315, 244], [2265, 3265]]	3.52178e-12	****
Bin2_500-4999	138	2169	559	5530	24.6869	39.2224	0.63	421	3361	[[138, 421], [2169, 3361]]	5.08309e-12	****
Bin3_5000-49999	4	259	559	5530	0.715564	4.68354	0.15	555	5271	[[4, 555], [259, 5271]]	2.88015e-07	****
Bin4_50000-499999	0	22	559	5530	0	0.39783	0	559	5508	[[0, 559], [22, 5508]]	0.256894
Endogenous_retroviruses_Bin0	17	480	559	5530	3.04114	8.67993	0.35	542	5050	[[17, 542], [480, 5050]]	3.69737e-07	****
Bin1_1-499	58	801	559	5530	10.3757	14.4846	0.72	501	4729	[[58, 501], [801, 4729]]	0.00731595	**
Bin2_500-4999	291	2857	559	5530	52.0572	51.6637	1.01	268	2673	[[291, 268], [2857, 2673]]	0.89403
Bin3_5000-49999	190	1383	559	5530	33.9893	25.009	1.36	369	4147	[[190, 369], [1383, 4147]]	7.60883e-06	****
Bin4_50000-499999	3	9	559	5530	0.536673	0.162749	3.3	556	5521	[[3, 556], [9, 5521]]	0.0906089
LADs_Bin0	105	2185	559	5530	18.7835	39.5118	0.48	454	3345	[[105, 454], [2185, 3345]]	7.30026e-24	****
Bin1_1-499	0	1	559	5530	0	0.0180832	0	559	5529	[[0, 559], [1, 5529]]	1
Bin2_500-4999	3	22	559	5530	0.536673	0.39783	1.35	556	5508	[[3, 556], [22, 5508]]	0.496062
Bin3_5000-49999	9	215	559	5530	1.61002	3.88788	0.41	550	5315	[[9, 550], [215, 5315]]	0.00435969	**
Bin4_50000-499999	158	1207	559	5530	28.2648	21.8264	1.29	401	4323	[[158, 401], [1207, 4323]]	0.000652958	***
Long_interspersed_nuclear_elements_Bin0	112	1252	559	5530	20.0358	22.6401	0.88	447	4278	[[112, 447], [1252, 4278]]	0.166555
Bin1_1-499	147	1538	559	5530	26.297	27.8119	0.95	412	3992	[[147, 412], [1538, 3992]]	0.457298
Bin2_500-4999	275	2525	559	5530	49.195	45.66	1.08	284	3005	[[275, 284], [2525, 3005]]	0.119076
Bin3_5000-49999	25	212	559	5530	4.47227	3.83363	1.17	534	5318	[[25, 534], [212, 5318]]	0.42328
Bin4_50000-499999	0	3	559	5530	0	0.0542495	0	559	5527	[[0, 559], [3, 5527]]	1
Low_complexity_repeats_Bin0	0	39	559	5530	0	0.705244	0	559	5491	[[0, 559], [39, 5491]]	0.0460832	*
Bin1_1-499	45	615	559	5530	8.05009	11.1212	0.72	514	4915	[[45, 514], [615, 4915]]	0.0266541	*
Bin2_500-4999	275	2950	559	5530	49.195	53.3454	0.92	284	2580	[[275, 284], [2950, 2580]]	0.06197
Bin3_5000-49999	239	1915	559	5530	42.7549	34.6293	1.23	320	3615	[[239, 320], [1915, 3615]]	0.000166133	***
Bin4_50000-499999	0	11	559	5530	0	0.198915	0	559	5519	[[0, 559], [11, 5519]]	0.614132
Oncogenes_Bin0	5	104	559	5530	0.894454	1.88065	0.48	554	5426	[[5, 554], [104, 5426]]	0.128568
Bin1_1-499	0	0	559	5530	0	0		559	5530	[[0, 559], [0, 5530]]	1
Bin2_500-4999	1	10	559	5530	0.178891	0.180832	0.99	558	5520	[[1, 558], [10, 5520]]	1
Bin3_5000-49999	17	98	559	5530	3.04114	1.77215	1.72	542	5432	[[17, 542], [98, 5432]]	0.0481101	*
Bin4_50000-499999	130	861	559	5530	23.2558	15.5696	1.49	429	4669	[[130, 429], [861, 4669]]	7.81512e-06	****
RefSeq_genes_Bin0	418	2496	559	5530	74.7764	45.1356	1.66	141	3034	[[418, 141], [2496, 3034]]	7.2895e-42	****
Bin1_1-499	3	33	559	5530	0.536673	0.596745	0.9	556	5497	[[3, 556], [33, 5497]]	1
Bin2_500-4999	28	227	559	5530	5.00894	4.10488	1.22	531	5303	[[28, 531], [227, 5303]]	0.317749
Bin3_5000-49999	61	1132	559	5530	10.9123	20.4702	0.53	498	4398	[[61, 498], [1132, 4398]]	9.85189e-09	****
Bin4_50000-499999	41	1454	559	5530	7.33453	26.2929	0.28	518	4076	[[41, 518], [1454, 4076]]	3.41518e-28	****
Satellite_DNA_Bin0	0	17	559	5530	0	0.307414	0	559	5513	[[0, 559], [17, 5513]]	0.394661
Bin1_1-499	0	7	559	5530	0	0.126582	0	559	5523	[[0, 559], [7, 5523]]	1
Bin2_500-4999	1	21	559	5530	0.178891	0.379747	0.47	558	5509	[[1, 558], [21, 5509]]	0.715747
Bin3_5000-49999	9	124	559	5530	1.61002	2.24231	0.72	550	5406	[[9, 550], [124, 5406]]	0.445859
Bin4_50000-499999	61	643	559	5530	10.9123	11.6275	0.94	498	4887	[[61, 498], [643, 4887]]	0.677064
Simple_repeats_Bin0	15	115	559	5530	2.68336	2.07957	1.29	544	5415	[[15, 544], [115, 5415]]	0.354899
Bin1_1-499	103	1052	559	5530	18.4258	19.0235	0.97	456	4478	[[103, 456], [1052, 4478]]	0.777204
Bin2_500-4999	387	3658	559	5530	69.2308	66.1483	1.05	172	1872	[[387, 172], [3658, 1872]]	0.145371
Bin3_5000-49999	54	705	559	5530	9.66011	12.7486	0.76	505	4825	[[54, 505], [705, 4825]]	0.0370387	*
Bin4_50000-499999	0	0	559	5530	0	0		559	5530	[[0, 559], [0, 5530]]	1
Short_interspersed_nuclear_elements_Bin0	93	728	559	5530	16.6369	13.1646	1.26	466	4802	[[93, 466], [728, 4802]]	0.0269244	*
Bin1_1-499	227	1938	559	5530	40.6082	35.0452	1.16	332	3592	[[227, 332], [1938, 3592]]	0.00942164	**
Bin2_500-4999	237	2647	559	5530	42.3971	47.8662	0.89	322	2883	[[237, 322], [2647, 2883]]	0.0144666	*
Bin3_5000-49999	2	211	559	5530	0.357782	3.81555	0.09	557	5319	[[2, 557], [211, 5319]]	3.82698e-07	****
Bin4_50000-499999	0	6	559	5530	0	0.108499	0	559	5524	[[0, 559], [6, 5524]]	1
Transcription_start_sites_Bin0	0	1	559	5530	0	0.0180832	0	559	5529	[[0, 559], [1, 5529]]	1
Bin1_1-499	6	72	559	5530	1.07335	1.30199	0.82	553	5458	[[6, 553], [72, 5458]]	0.84317
Bin2_500-4999	108	551	559	5530	19.3202	9.96383	1.94	451	4979	[[108, 451], [551, 4979]]	3.24655e-10	****
Bin3_5000-49999	341	2398	559	5530	61.0018	43.3635	1.41	218	3132	[[341, 218], [2398, 3132]]	1.78691e-15	****
Bin4_50000-499999	95	2247	559	5530	16.9946	40.6329	0.42	464	3283	[[95, 464], [2247, 3283]]	1.1348e-30	****
UCSC_genes_Bin0	424	2554	559	5530	75.8497	46.1844	1.64	135	2976	[[424, 135], [2554, 2976]]	2.66286e-42	****
Bin1_1-499	3	35	559	5530	0.536673	0.632911	0.85	556	5495	[[3, 556], [35, 5495]]	1
Bin2_500-4999	26	230	559	5530	4.65116	4.15913	1.12	533	5300	[[26, 533], [230, 5300]]	0.579801
Bin3_5000-49999	55	1124	559	5530	9.839	20.3255	0.48	504	4406	[[55, 504], [1124, 4406]]	2.26308e-10	****
Bin4_50000-499999	43	1384	559	5530	7.69231	25.0271	0.31	516	4146	[[43, 516], [1384, 4146]]	2.23903e-24	****

### Sheet: A3F_WT_250_stats
Features	A3F-WT (x)	No APOBEC (r)	x total	r total	x%	r%	fold	x_diff	r_diff	Table1	fisher	sig_rank
CpG_Islands_Bin0	0	0	270	559	0	0		270	559	[[0, 270], [0, 559]]	1
Bin1_1-499	1	2	270	559	0.37037	0.357782	1.04	269	557	[[1, 269], [2, 557]]	1
Bin2_500-4999	48	81	270	559	17.7778	14.4902	1.23	222	478	[[48, 222], [81, 478]]	0.221674
Bin3_5000-49999	118	294	270	559	43.7037	52.5939	0.83	152	265	[[118, 152], [294, 265]]	0.0177503	*
Bin4_50000-499999	90	158	270	559	33.3333	28.2648	1.18	180	401	[[90, 180], [158, 401]]	0.145402
DHS_Bin0	33	102	270	559	12.2222	18.2469	0.67	237	457	[[33, 237], [102, 457]]	0.0275536	*
Bin1_1-499	148	315	270	559	54.8148	56.3506	0.97	122	244	[[148, 122], [315, 244]]	0.709199
Bin2_500-4999	87	138	270	559	32.2222	24.6869	1.31	183	421	[[87, 183], [138, 421]]	0.0245097	*
Bin3_5000-49999	2	4	270	559	0.740741	0.715564	1.04	268	555	[[2, 268], [4, 555]]	1
Bin4_50000-499999	0	0	270	559	0	0		270	559	[[0, 270], [0, 559]]	1
Endogenous_retroviruses_Bin0	9	17	270	559	3.33333	3.04114	1.1	261	542	[[9, 261], [17, 542]]	0.833234
Bin1_1-499	48	58	270	559	17.7778	10.3757	1.71	222	501	[[48, 222], [58, 501]]	0.00377387	**
Bin2_500-4999	115	291	270	559	42.5926	52.0572	0.82	155	268	[[115, 155], [291, 268]]	0.0117182	*
Bin3_5000-49999	97	190	270	559	35.9259	33.9893	1.06	173	369	[[97, 173], [190, 369]]	0.586469
Bin4_50000-499999	1	3	270	559	0.37037	0.536673	0.69	269	556	[[1, 269], [3, 556]]	1
LADs_Bin0	60	105	270	559	22.2222	18.7835	1.18	210	454	[[60, 210], [105, 454]]	0.265551
Bin1_1-499	0	0	270	559	0	0		270	559	[[0, 270], [0, 559]]	1
Bin2_500-4999	1	3	270	559	0.37037	0.536673	0.69	269	556	[[1, 269], [3, 556]]	1
Bin3_5000-49999	12	9	270	559	4.44444	1.61002	2.76	258	550	[[12, 258], [9, 550]]	0.0189182	*
Bin4_50000-499999	73	158	270	559	27.037	28.2648	0.96	197	401	[[73, 197], [158, 401]]	0.741373
Long_interspersed_nuclear_elements_Bin0	29	112	270	559	10.7407	20.0358	0.54	241	447	[[29, 241], [112, 447]]	0.000758874	***
Bin1_1-499	82	147	270	559	30.3704	26.297	1.15	188	412	[[82, 188], [147, 412]]	0.245888
Bin2_500-4999	145	275	270	559	53.7037	49.195	1.09	125	284	[[145, 125], [275, 284]]	0.236073
Bin3_5000-49999	14	25	270	559	5.18519	4.47227	1.16	256	534	[[14, 256], [25, 534]]	0.726571
Bin4_50000-499999	0	0	270	559	0	0		270	559	[[0, 270], [0, 559]]	1
Low_complexity_repeats_Bin0	3	0	270	559	1.11111	0	inf	267	559	[[3, 267], [0, 559]]	0.0342894	*
Bin1_1-499	18	45	270	559	6.66667	8.05009	0.83	252	514	[[18, 252], [45, 514]]	0.576212
Bin2_500-4999	124	275	270	559	45.9259	49.195	0.93	146	284	[[124, 146], [275, 284]]	0.414652
Bin3_5000-49999	125	239	270	559	46.2963	42.7549	1.08	145	320	[[125, 145], [239, 320]]	0.370263
Bin4_50000-499999	0	0	270	559	0	0		270	559	[[0, 270], [0, 559]]	1
Oncogenes_Bin0	3	5	270	559	1.11111	0.894454	1.24	267	554	[[3, 267], [5, 554]]	0.719889
Bin1_1-499	0	0	270	559	0	0		270	559	[[0, 270], [0, 559]]	1
Bin2_500-4999	0	1	270	559	0	0.178891	0	270	558	[[0, 270], [1, 558]]	1
Bin3_5000-49999	7	17	270	559	2.59259	3.04114	0.85	263	542	[[7, 263], [17, 542]]	0.82735
Bin4_50000-499999	75	130	270	559	27.7778	23.2558	1.19	195	429	[[75, 195], [130, 429]]	0.169557
RefSeq_genes_Bin0	169	418	270	559	62.5926	74.7764	0.84	101	141	[[169, 101], [418, 141]]	0.000440048	***
Bin1_1-499	3	3	270	559	1.11111	0.536673	2.07	267	556	[[3, 267], [3, 556]]	0.397356
Bin2_500-4999	19	28	270	559	7.03704	5.00894	1.4	251	531	[[19, 251], [28, 531]]	0.262493
Bin3_5000-49999	45	61	270	559	16.6667	10.9123	1.53	225	498	[[45, 225], [61, 498]]	0.0260386	*
Bin4_50000-499999	31	41	270	559	11.4815	7.33453	1.57	239	518	[[31, 239], [41, 518]]	0.049462	*
Satellite_DNA_Bin0	0	0	270	559	0	0		270	559	[[0, 270], [0, 559]]	1
Bin1_1-499	0	0	270	559	0	0		270	559	[[0, 270], [0, 559]]	1
Bin2_500-4999	0	1	270	559	0	0.178891	0	270	558	[[0, 270], [1, 558]]	1
Bin3_5000-49999	8	9	270	559	2.96296	1.61002	1.84	262	550	[[8, 262], [9, 550]]	0.201065
Bin4_50000-499999	37	61	270	559	13.7037	10.9123	1.26	233	498	[[37, 233], [61, 498]]	0.252258
Simple_repeats_Bin0	5	15	270	559	1.85185	2.68336	0.69	265	544	[[5, 265], [15, 544]]	0.630333
Bin1_1-499	71	103	270	559	26.2963	18.4258	1.43	199	456	[[71, 199], [103, 456]]	0.0107721	*
Bin2_500-4999	166	387	270	559	61.4815	69.2308	0.89	104	172	[[166, 104], [387, 172]]	0.0279078	*
Bin3_5000-49999	28	54	270	559	10.3704	9.66011	1.07	242	505	[[28, 242], [54, 505]]	0.80406
Bin4_50000-499999	0	0	270	559	0	0		270	559	[[0, 270], [0, 559]]	1
Short_interspersed_nuclear_elements_Bin0	106	93	270	559	39.2593	16.6369	2.36	164	466	[[106, 164], [93, 466]]	3.47124e-12	****
Bin1_1-499	128	227	270	559	47.4074	40.6082	1.17	142	332	[[128, 142], [227, 332]]	0.0722291
Bin2_500-4999	35	237	270	559	12.963	42.3971	0.31	235	322	[[35, 235], [237, 322]]	1.08613e-18	****
Bin3_5000-49999	1	2	270	559	0.37037	0.357782	1.04	269	557	[[1, 269], [2, 557]]	1
Bin4_50000-499999	0	0	270	559	0	0		270	559	[[0, 270], [0, 559]]	1
Transcription_start_sites_Bin0	0	0	270	559	0	0		270	559	[[0, 270], [0, 559]]	1
Bin1_1-499	3	6	270	559	1.11111	1.07335	1.04	267	553	[[3, 267], [6, 553]]	1
Bin2_500-4999	61	108	270	559	22.5926	19.3202	1.17	209	451	[[61, 209], [108, 451]]	0.271454
Bin3_5000-49999	136	341	270	559	50.3704	61.0018	0.83	134	218	[[136, 134], [341, 218]]	0.00435696	**
Bin4_50000-499999	67	95	270	559	24.8148	16.9946	1.46	203	464	[[67, 203], [95, 464]]	0.00889213	**
UCSC_genes_Bin0	169	424	270	559	62.5926	75.8497	0.83	101	135	[[169, 101], [424, 135]]	0.000107832	***
Bin1_1-499	2	3	270	559	0.740741	0.536673	1.38	268	556	[[2, 268], [3, 556]]	0.662879
Bin2_500-4999	18	26	270	559	6.66667	4.65116	1.43	252	533	[[18, 252], [26, 533]]	0.247992
Bin3_5000-49999	49	55	270	559	18.1481	9.839	1.84	221	504	[[49, 221], [55, 504]]	0.00109525	**
Bin4_50000-499999	30	43	270	559	11.1111	7.69231	1.44	240	516	[[30, 240], [43, 516]]	0.116602

### Sheet: A3F_E251A_250_stats
Features	A3F-E251A (x)	No APOBEC (r)	x total	r total	x%	r%	fold	x_diff	r_diff	Table1	fisher	sig_rank
CpG_Islands_Bin0	0	0	326	559	0	0		326	559	[[0, 326], [0, 559]]	1
Bin1_1-499	0	2	326	559	0	0.357782	0	326	557	[[0, 326], [2, 557]]	0.534131
Bin2_500-4999	48	81	326	559	14.7239	14.4902	1.02	278	478	[[48, 278], [81, 478]]	0.921647
Bin3_5000-49999	122	294	326	559	37.4233	52.5939	0.71	204	265	[[122, 204], [294, 265]]	1.45123e-05	****
Bin4_50000-499999	124	158	326	559	38.0368	28.2648	1.35	202	401	[[124, 202], [158, 401]]	0.00280684	**
DHS_Bin0	46	102	326	559	14.1104	18.2469	0.77	280	457	[[46, 280], [102, 457]]	0.113724
Bin1_1-499	179	315	326	559	54.908	56.3506	0.97	147	244	[[179, 147], [315, 244]]	0.725751
Bin2_500-4999	89	138	326	559	27.3006	24.6869	1.11	237	421	[[89, 237], [138, 421]]	0.424983
Bin3_5000-49999	11	4	326	559	3.37423	0.715564	4.72	315	555	[[11, 315], [4, 555]]	0.00515309	**
Bin4_50000-499999	1	0	326	559	0.306748	0	inf	325	559	[[1, 325], [0, 559]]	0.368362
Endogenous_retroviruses_Bin0	14	17	326	559	4.29448	3.04114	1.41	312	542	[[14, 312], [17, 542]]	0.346877
Bin1_1-499	60	58	326	559	18.4049	10.3757	1.77	266	501	[[60, 266], [58, 501]]	0.000979715	***
Bin2_500-4999	154	291	326	559	47.2393	52.0572	0.91	172	268	[[154, 172], [291, 268]]	0.18546
Bin3_5000-49999	97	190	326	559	29.7546	33.9893	0.88	229	369	[[97, 229], [190, 369]]	0.20613
Bin4_50000-499999	1	3	326	559	0.306748	0.536673	0.57	325	556	[[1, 325], [3, 556]]	1
LADs_Bin0	80	105	326	559	24.5399	18.7835	1.31	246	454	[[80, 246], [105, 454]]	0.0486045	*
Bin1_1-499	0	0	326	559	0	0		326	559	[[0, 326], [0, 559]]	1
Bin2_500-4999	0	3	326	559	0	0.536673	0	326	556	[[0, 326], [3, 556]]	0.301196
Bin3_5000-49999	15	9	326	559	4.60123	1.61002	2.86	311	550	[[15, 311], [9, 550]]	0.0101848	*
Bin4_50000-499999	83	158	326	559	25.4601	28.2648	0.9	243	401	[[83, 243], [158, 401]]	0.389665
Long_interspersed_nuclear_elements_Bin0	35	112	326	559	10.7362	20.0358	0.54	291	447	[[35, 291], [112, 447]]	0.000347983	***
Bin1_1-499	90	147	326	559	27.6074	26.297	1.05	236	412	[[90, 236], [147, 412]]	0.694255
Bin2_500-4999	182	275	326	559	55.8282	49.195	1.13	144	284	[[182, 144], [275, 284]]	0.0599655
Bin3_5000-49999	19	25	326	559	5.82822	4.47227	1.3	307	534	[[19, 307], [25, 534]]	0.423202
Bin4_50000-499999	0	0	326	559	0	0		326	559	[[0, 326], [0, 559]]	1
Low_complexity_repeats_Bin0	0	0	326	559	0	0		326	559	[[0, 326], [0, 559]]	1
Bin1_1-499	26	45	326	559	7.97546	8.05009	0.99	300	514	[[26, 300], [45, 514]]	1
Bin2_500-4999	165	275	326	559	50.6135	49.195	1.03	161	284	[[165, 161], [275, 284]]	0.72755
Bin3_5000-49999	134	239	326	559	41.1043	42.7549	0.96	192	320	[[134, 192], [239, 320]]	0.672094
Bin4_50000-499999	1	0	326	559	0.306748	0	inf	325	559	[[1, 325], [0, 559]]	0.368362
Oncogenes_Bin0	8	5	326	559	2.45399	0.894454	2.74	318	554	[[8, 318], [5, 554]]	0.0817336
Bin1_1-499	0	0	326	559	0	0		326	559	[[0, 326], [0, 559]]	1
Bin2_500-4999	4	1	326	559	1.22699	0.178891	6.86	322	558	[[4, 322], [1, 558]]	0.064385
Bin3_5000-49999	8	17	326	559	2.45399	3.04114	0.81	318	542	[[8, 318], [17, 542]]	0.679058
Bin4_50000-499999	84	130	326	559	25.7669	23.2558	1.11	242	429	[[84, 242], [130, 429]]	0.416268
RefSeq_genes_Bin0	215	418	326	559	65.9509	74.7764	0.88	111	141	[[215, 111], [418, 141]]	0.00547234	**
Bin1_1-499	3	3	326	559	0.920245	0.536673	1.71	323	556	[[3, 323], [3, 556]]	0.674999
Bin2_500-4999	12	28	326	559	3.68098	5.00894	0.73	314	531	[[12, 314], [28, 531]]	0.40507
Bin3_5000-49999	36	61	326	559	11.0429	10.9123	1.01	290	498	[[36, 290], [61, 498]]	1
Bin4_50000-499999	45	41	326	559	13.8037	7.33453	1.88	281	518	[[45, 281], [41, 518]]	0.00215964	**
Satellite_DNA_Bin0	1	0	326	559	0.306748	0	inf	325	559	[[1, 325], [0, 559]]	0.368362
Bin1_1-499	0	0	326	559	0	0		326	559	[[0, 326], [0, 559]]	1
Bin2_500-4999	1	1	326	559	0.306748	0.178891	1.71	325	558	[[1, 325], [1, 558]]	1
Bin3_5000-49999	16	9	326	559	4.90798	1.61002	3.05	310	550	[[16, 310], [9, 550]]	0.00580778	**
Bin4_50000-499999	35	61	326	559	10.7362	10.9123	0.98	291	498	[[35, 291], [61, 498]]	1
Simple_repeats_Bin0	8	15	326	559	2.45399	2.68336	0.91	318	544	[[8, 318], [15, 544]]	1
Bin1_1-499	70	103	326	559	21.4724	18.4258	1.17	256	456	[[70, 256], [103, 456]]	0.291894
Bin2_500-4999	209	387	326	559	64.1104	69.2308	0.93	117	172	[[209, 117], [387, 172]]	0.119398
Bin3_5000-49999	39	54	326	559	11.9632	9.66011	1.24	287	505	[[39, 287], [54, 505]]	0.306824
Bin4_50000-499999	0	0	326	559	0	0		326	559	[[0, 326], [0, 559]]	1
Short_interspersed_nuclear_elements_Bin0	75	93	326	559	23.0061	16.6369	1.38	251	466	[[75, 251], [93, 466]]	0.0210739	*
Bin1_1-499	147	227	326	559	45.092	40.6082	1.11	179	332	[[147, 179], [227, 332]]	0.204458
Bin2_500-4999	103	237	326	559	31.5951	42.3971	0.75	223	322	[[103, 223], [237, 322]]	0.00160502	**
Bin3_5000-49999	1	2	326	559	0.306748	0.357782	0.86	325	557	[[1, 325], [2, 557]]	1
Bin4_50000-499999	0	0	326	559	0	0		326	559	[[0, 326], [0, 559]]	1
Transcription_start_sites_Bin0	0	0	326	559	0	0		326	559	[[0, 326], [0, 559]]	1
Bin1_1-499	3	6	326	559	0.920245	1.07335	0.86	323	553	[[3, 323], [6, 553]]	1
Bin2_500-4999	59	108	326	559	18.0982	19.3202	0.94	267	451	[[59, 267], [108, 451]]	0.721763
Bin3_5000-49999	157	341	326	559	48.1595	61.0018	0.79	169	218	[[157, 169], [341, 218]]	0.000254198	***
Bin4_50000-499999	94	95	326	559	28.8344	16.9946	1.7	232	464	[[94, 232], [95, 464]]	4.33684e-05	****
UCSC_genes_Bin0	214	424	326	559	65.6442	75.8497	0.87	112	135	[[214, 112], [424, 135]]	0.00141872	**
Bin1_1-499	3	3	326	559	0.920245	0.536673	1.71	323	556	[[3, 323], [3, 556]]	0.674999
Bin2_500-4999	13	26	326	559	3.98773	4.65116	0.86	313	533	[[13, 313], [26, 533]]	0.735449
Bin3_5000-49999	33	55	326	559	10.1227	9.839	1.03	293	504	[[33, 293], [55, 504]]	0.907599
Bin4_50000-499999	50	43	326	559	15.3374	7.69231	1.99	276	516	[[50, 276], [43, 516]]	0.000584738	***

### Sheet: A3G_WT_250_stats
Features	A3G-WT (x)	No APOBEC (r)	x total	r total	x%	r%	fold	x_diff	r_diff	Table1	fisher	sig_rank
CpG_Islands_Bin0	0	0	376	559	0	0		376	559	[[0, 376], [0, 559]]	1
Bin1_1-499	3	2	376	559	0.797872	0.357782	2.23	373	557	[[3, 373], [2, 557]]	0.396612
Bin2_500-4999	57	81	376	559	15.1596	14.4902	1.05	319	478	[[57, 319], [81, 478]]	0.778674
Bin3_5000-49999	174	294	376	559	46.2766	52.5939	0.88	202	265	[[174, 202], [294, 265]]	0.0619701
Bin4_50000-499999	125	158	376	559	33.2447	28.2648	1.18	251	401	[[125, 251], [158, 401]]	0.110514
DHS_Bin0	47	102	376	559	12.5	18.2469	0.69	329	457	[[47, 329], [102, 457]]	0.0224904	*
Bin1_1-499	225	315	376	559	59.8404	56.3506	1.06	151	244	[[225, 151], [315, 244]]	0.311319
Bin2_500-4999	104	138	376	559	27.6596	24.6869	1.12	272	421	[[104, 272], [138, 421]]	0.322713
Bin3_5000-49999	0	4	376	559	0	0.715564	0	376	555	[[0, 376], [4, 555]]	0.153112
Bin4_50000-499999	0	0	376	559	0	0		376	559	[[0, 376], [0, 559]]	1
Endogenous_retroviruses_Bin0	14	17	376	559	3.7234	3.04114	1.22	362	542	[[14, 362], [17, 542]]	0.580669
Bin1_1-499	67	58	376	559	17.8191	10.3757	1.72	309	501	[[67, 309], [58, 501]]	0.00120453	**
Bin2_500-4999	166	291	376	559	44.1489	52.0572	0.85	210	268	[[166, 210], [291, 268]]	0.019541	*
Bin3_5000-49999	126	190	376	559	33.5106	33.9893	0.99	250	369	[[126, 250], [190, 369]]	0.888112
Bin4_50000-499999	3	3	376	559	0.797872	0.536673	1.49	373	556	[[3, 373], [3, 556]]	0.68926
LADs_Bin0	88	105	376	559	23.4043	18.7835	1.25	288	454	[[88, 288], [105, 454]]	0.099238
Bin1_1-499	0	0	376	559	0	0		376	559	[[0, 376], [0, 559]]	1
Bin2_500-4999	2	3	376	559	0.531915	0.536673	0.99	374	556	[[2, 374], [3, 556]]	1
Bin3_5000-49999	14	9	376	559	3.7234	1.61002	2.31	362	550	[[14, 362], [9, 550]]	0.0518079
Bin4_50000-499999	78	158	376	559	20.7447	28.2648	0.73	298	401	[[78, 298], [158, 401]]	0.0111967	*
Long_interspersed_nuclear_elements_Bin0	58	112	376	559	15.4255	20.0358	0.77	318	447	[[58, 318], [112, 447]]	0.0836167
Bin1_1-499	105	147	376	559	27.9255	26.297	1.06	271	412	[[105, 271], [147, 412]]	0.599227
Bin2_500-4999	190	275	376	559	50.5319	49.195	1.03	186	284	[[190, 186], [275, 284]]	0.689683
Bin3_5000-49999	23	25	376	559	6.11702	4.47227	1.37	353	534	[[23, 353], [25, 534]]	0.291278
Bin4_50000-499999	0	0	376	559	0	0		376	559	[[0, 376], [0, 559]]	1
Low_complexity_repeats_Bin0	2	0	376	559	0.531915	0	inf	374	559	[[2, 374], [0, 559]]	0.161458
Bin1_1-499	30	45	376	559	7.97872	8.05009	0.99	346	514	[[30, 346], [45, 514]]	1
Bin2_500-4999	207	275	376	559	55.0532	49.195	1.12	169	284	[[207, 169], [275, 284]]	0.0829849
Bin3_5000-49999	136	239	376	559	36.1702	42.7549	0.85	240	320	[[136, 240], [239, 320]]	0.0484697	*
Bin4_50000-499999	1	0	376	559	0.265957	0	inf	375	559	[[1, 375], [0, 559]]	0.402139
Oncogenes_Bin0	6	5	376	559	1.59574	0.894454	1.78	370	554	[[6, 370], [5, 554]]	0.364748
Bin1_1-499	0	0	376	559	0	0		376	559	[[0, 376], [0, 559]]	1
Bin2_500-4999	2	1	376	559	0.531915	0.178891	2.97	374	558	[[2, 374], [1, 558]]	0.568168
Bin3_5000-49999	14	17	376	559	3.7234	3.04114	1.22	362	542	[[14, 362], [17, 542]]	0.580669
Bin4_50000-499999	104	130	376	559	27.6596	23.2558	1.19	272	429	[[104, 272], [130, 429]]	0.143456
RefSeq_genes_Bin0	226	418	376	559	60.1064	74.7764	0.8	150	141	[[226, 150], [418, 141]]	2.66774e-06	****
Bin1_1-499	1	3	376	559	0.265957	0.536673	0.5	375	556	[[1, 375], [3, 556]]	0.652496
Bin2_500-4999	27	28	376	559	7.18085	5.00894	1.43	349	531	[[27, 349], [28, 531]]	0.201725
Bin3_5000-49999	74	61	376	559	19.6809	10.9123	1.8	302	498	[[74, 302], [61, 498]]	0.000286701	***
Bin4_50000-499999	45	41	376	559	11.9681	7.33453	1.63	331	518	[[45, 331], [41, 518]]	0.0205951	*
Satellite_DNA_Bin0	0	0	376	559	0	0		376	559	[[0, 376], [0, 559]]	1
Bin1_1-499	0	0	376	559	0	0		376	559	[[0, 376], [0, 559]]	1
Bin2_500-4999	3	1	376	559	0.797872	0.178891	4.46	373	558	[[3, 373], [1, 558]]	0.308389
Bin3_5000-49999	15	9	376	559	3.98936	1.61002	2.48	361	550	[[15, 361], [9, 550]]	0.0332981	*
Bin4_50000-499999	37	61	376	559	9.84043	10.9123	0.9	339	498	[[37, 339], [61, 498]]	0.663562
Simple_repeats_Bin0	4	15	376	559	1.06383	2.68336	0.4	372	544	[[4, 372], [15, 544]]	0.100482
Bin1_1-499	131	103	376	559	34.8404	18.4258	1.89	245	456	[[131, 245], [103, 456]]	2.38495e-08	****
Bin2_500-4999	215	387	376	559	57.1809	69.2308	0.83	161	172	[[215, 161], [387, 172]]	0.000217798	***
Bin3_5000-49999	26	54	376	559	6.91489	9.66011	0.72	350	505	[[26, 350], [54, 505]]	0.153553
Bin4_50000-499999	0	0	376	559	0	0		376	559	[[0, 376], [0, 559]]	1
Short_interspersed_nuclear_elements_Bin0	159	93	376	559	42.2872	16.6369	2.54	217	466	[[159, 217], [93, 466]]	7.76671e-18	****
Bin1_1-499	182	227	376	559	48.4043	40.6082	1.19	194	332	[[182, 194], [227, 332]]	0.018821	*
Bin2_500-4999	35	237	376	559	9.30851	42.3971	0.22	341	322	[[35, 341], [237, 322]]	2.43677e-30	****
Bin3_5000-49999	0	2	376	559	0	0.357782	0	376	557	[[0, 376], [2, 557]]	0.518639
Bin4_50000-499999	0	0	376	559	0	0		376	559	[[0, 376], [0, 559]]	1
Transcription_start_sites_Bin0	0	0	376	559	0	0		376	559	[[0, 376], [0, 559]]	1
Bin1_1-499	0	6	376	559	0	1.07335	0	376	553	[[0, 376], [6, 553]]	0.0866295
Bin2_500-4999	78	108	376	559	20.7447	19.3202	1.07	298	451	[[78, 298], [108, 451]]	0.616568
Bin3_5000-49999	184	341	376	559	48.9362	61.0018	0.8	192	218	[[184, 192], [341, 218]]	0.000285296	***
Bin4_50000-499999	105	95	376	559	27.9255	16.9946	1.64	271	464	[[105, 271], [95, 464]]	8.91338e-05	****
UCSC_genes_Bin0	225	424	376	559	59.8404	75.8497	0.79	151	135	[[225, 151], [424, 135]]	2.52792e-07	****
Bin1_1-499	2	3	376	559	0.531915	0.536673	0.99	374	556	[[2, 374], [3, 556]]	1
Bin2_500-4999	24	26	376	559	6.38298	4.65116	1.37	352	533	[[24, 352], [26, 533]]	0.299347
Bin3_5000-49999	79	55	376	559	21.0106	9.839	2.14	297	504	[[79, 297], [55, 504]]	2.56722e-06	****
Bin4_50000-499999	39	43	376	559	10.3723	7.69231	1.35	337	516	[[39, 337], [43, 516]]	0.159032

### Sheet: A3G_E259A_250_stats
Features	A3G-E259A (x)	No APOBEC (r)	x total	r total	x%	r%	fold	x_diff	r_diff	Table1	fisher	sig_rank
CpG_Islands_Bin0	0	0	399	559	0	0		399	559	[[0, 399], [0, 559]]	1
Bin1_1-499	2	2	399	559	0.501253	0.357782	1.4	397	557	[[2, 397], [2, 557]]	1
Bin2_500-4999	56	81	399	559	14.0351	14.4902	0.97	343	478	[[56, 343], [81, 478]]	0.925455
Bin3_5000-49999	162	294	399	559	40.6015	52.5939	0.77	237	265	[[162, 237], [294, 265]]	0.000302837	***
Bin4_50000-499999	147	158	399	559	36.8421	28.2648	1.3	252	401	[[147, 252], [158, 401]]	0.00603371	**
DHS_Bin0	51	102	399	559	12.782	18.2469	0.7	348	457	[[51, 348], [102, 457]]	0.0252254	*
Bin1_1-499	205	315	399	559	51.3784	56.3506	0.91	194	244	[[205, 194], [315, 244]]	0.130844
Bin2_500-4999	140	138	399	559	35.0877	24.6869	1.42	259	421	[[140, 259], [138, 421]]	0.000526637	***
Bin3_5000-49999	3	4	399	559	0.75188	0.715564	1.05	396	555	[[3, 396], [4, 555]]	1
Bin4_50000-499999	0	0	399	559	0	0		399	559	[[0, 399], [0, 559]]	1
Endogenous_retroviruses_Bin0	9	17	399	559	2.25564	3.04114	0.74	390	542	[[9, 390], [17, 542]]	0.547769
Bin1_1-499	74	58	399	559	18.5464	10.3757	1.79	325	501	[[74, 325], [58, 501]]	0.000406142	***
Bin2_500-4999	197	291	399	559	49.3734	52.0572	0.95	202	268	[[197, 202], [291, 268]]	0.431787
Bin3_5000-49999	118	190	399	559	29.5739	33.9893	0.87	281	369	[[118, 281], [190, 369]]	0.160709
Bin4_50000-499999	1	3	399	559	0.250627	0.536673	0.47	398	556	[[1, 398], [3, 556]]	0.64493
LADs_Bin0	108	105	399	559	27.0677	18.7835	1.44	291	454	[[108, 291], [105, 454]]	0.00272364	**
Bin1_1-499	0	0	399	559	0	0		399	559	[[0, 399], [0, 559]]	1
Bin2_500-4999	2	3	399	559	0.501253	0.536673	0.93	397	556	[[2, 397], [3, 556]]	1
Bin3_5000-49999	10	9	399	559	2.50627	1.61002	1.56	389	550	[[10, 389], [9, 550]]	0.353865
Bin4_50000-499999	97	158	399	559	24.3108	28.2648	0.86	302	401	[[97, 302], [158, 401]]	0.182399
Long_interspersed_nuclear_elements_Bin0	54	112	399	559	13.5338	20.0358	0.68	345	447	[[54, 345], [112, 447]]	0.00933575	**
Bin1_1-499	112	147	399	559	28.0702	26.297	1.07	287	412	[[112, 287], [147, 412]]	0.555566
Bin2_500-4999	219	275	399	559	54.8872	49.195	1.12	180	284	[[219, 180], [275, 284]]	0.088338
Bin3_5000-49999	14	25	399	559	3.50877	4.47227	0.78	385	534	[[14, 385], [25, 534]]	0.509968
Bin4_50000-499999	0	0	399	559	0	0		399	559	[[0, 399], [0, 559]]	1
Low_complexity_repeats_Bin0	2	0	399	559	0.501253	0	inf	397	559	[[2, 397], [0, 559]]	0.173212
Bin1_1-499	36	45	399	559	9.02256	8.05009	1.12	363	514	[[36, 363], [45, 514]]	0.638021
Bin2_500-4999	199	275	399	559	49.8747	49.195	1.01	200	284	[[199, 200], [275, 284]]	0.844366
Bin3_5000-49999	162	239	399	559	40.6015	42.7549	0.95	237	320	[[162, 237], [239, 320]]	0.50749
Bin4_50000-499999	0	0	399	559	0	0		399	559	[[0, 399], [0, 559]]	1
Oncogenes_Bin0	10	5	399	559	2.50627	0.894454	2.8	389	554	[[10, 389], [5, 554]]	0.0633474
Bin1_1-499	0	0	399	559	0	0		399	559	[[0, 399], [0, 559]]	1
Bin2_500-4999	1	1	399	559	0.250627	0.178891	1.4	398	558	[[1, 398], [1, 558]]	1
Bin3_5000-49999	10	17	399	559	2.50627	3.04114	0.82	389	542	[[10, 389], [17, 542]]	0.695218
Bin4_50000-499999	103	130	399	559	25.8145	23.2558	1.11	296	429	[[103, 296], [130, 429]]	0.400833
RefSeq_genes_Bin0	262	418	399	559	65.6642	74.7764	0.88	137	141	[[262, 137], [418, 141]]	0.00242318	**
Bin1_1-499	0	3	399	559	0	0.536673	0	399	556	[[0, 399], [3, 556]]	0.270159
Bin2_500-4999	19	28	399	559	4.7619	5.00894	0.95	380	531	[[19, 380], [28, 531]]	1
Bin3_5000-49999	59	61	399	559	14.787	10.9123	1.36	340	498	[[59, 340], [61, 498]]	0.0757281
Bin4_50000-499999	53	41	399	559	13.2832	7.33453	1.81	346	518	[[53, 346], [41, 518]]	0.00282332	**
Satellite_DNA_Bin0	0	0	399	559	0	0		399	559	[[0, 399], [0, 559]]	1
Bin1_1-499	0	0	399	559	0	0		399	559	[[0, 399], [0, 559]]	1
Bin2_500-4999	3	1	399	559	0.75188	0.178891	4.2	396	558	[[3, 396], [1, 558]]	0.313649
Bin3_5000-49999	5	9	399	559	1.25313	1.61002	0.78	394	550	[[5, 394], [9, 550]]	0.787791
Bin4_50000-499999	41	61	399	559	10.2757	10.9123	0.94	358	498	[[41, 358], [61, 498]]	0.831854
Simple_repeats_Bin0	6	15	399	559	1.50376	2.68336	0.56	393	544	[[6, 393], [15, 544]]	0.266919
Bin1_1-499	106	103	399	559	26.5664	18.4258	1.44	293	456	[[106, 293], [103, 456]]	0.00327138	**
Bin2_500-4999	249	387	399	559	62.406	69.2308	0.9	150	172	[[249, 150], [387, 172]]	0.0314577	*
Bin3_5000-49999	38	54	399	559	9.52381	9.66011	0.99	361	505	[[38, 361], [54, 505]]	1
Bin4_50000-499999	0	0	399	559	0	0		399	559	[[0, 399], [0, 559]]	1
Short_interspersed_nuclear_elements_Bin0	127	93	399	559	31.8296	16.6369	1.91	272	466	[[127, 272], [93, 466]]	6.17172e-08	****
Bin1_1-499	165	227	399	559	41.3534	40.6082	1.02	234	332	[[165, 234], [227, 332]]	0.841632
Bin2_500-4999	105	237	399	559	26.3158	42.3971	0.62	294	322	[[105, 294], [237, 322]]	2.74713e-07	****
Bin3_5000-49999	2	2	399	559	0.501253	0.357782	1.4	397	557	[[2, 397], [2, 557]]	1
Bin4_50000-499999	0	0	399	559	0	0		399	559	[[0, 399], [0, 559]]	1
Transcription_start_sites_Bin0	0	0	399	559	0	0		399	559	[[0, 399], [0, 559]]	1
Bin1_1-499	0	6	399	559	0	1.07335	0	399	553	[[0, 399], [6, 553]]	0.0441357	*
Bin2_500-4999	73	108	399	559	18.2957	19.3202	0.95	326	451	[[73, 326], [108, 451]]	0.737908
Bin3_5000-49999	192	341	399	559	48.1203	61.0018	0.79	207	218	[[192, 207], [341, 218]]	9.73603e-05	****
Bin4_50000-499999	123	95	399	559	30.8271	16.9946	1.81	276	464	[[123, 276], [95, 464]]	7.33319e-07	****
UCSC_genes_Bin0	264	424	399	559	66.1654	75.8497	0.87	135	135	[[264, 135], [424, 135]]	0.00132644	**
Bin1_1-499	0	3	399	559	0	0.536673	0	399	556	[[0, 399], [3, 556]]	0.270159
Bin2_500-4999	19	26	399	559	4.7619	4.65116	1.02	380	533	[[19, 380], [26, 533]]	1
Bin3_5000-49999	56	55	399	559	14.0351	9.839	1.43	343	504	[[56, 343], [55, 504]]	0.0516326
Bin4_50000-499999	52	43	399	559	13.0326	7.69231	1.69	347	516	[[52, 347], [43, 516]]	0.00824981	**

### Sheet: A3G94_250_stats
Features	A3G-W94A (x)	No APOBEC (r)	x total	r total	x%	r%	fold	x_diff	r_diff	Table1	fisher	sig_rank
CpG_Islands_Bin0	1	0	762	559	0.131234	0	inf	761	559	[[1, 761], [0, 559]]	1
Bin1_1-499	7	2	762	559	0.918635	0.357782	2.57	755	557	[[7, 755], [2, 557]]	0.316517
Bin2_500-4999	92	81	762	559	12.0735	14.4902	0.83	670	478	[[92, 670], [81, 478]]	0.215793
Bin3_5000-49999	353	294	762	559	46.3255	52.5939	0.88	409	265	[[353, 409], [294, 265]]	0.0259152	*
Bin4_50000-499999	274	158	762	559	35.958	28.2648	1.27	488	401	[[274, 488], [158, 401]]	0.00361219	**
DHS_Bin0	136	102	762	559	17.8478	18.2469	0.98	626	457	[[136, 626], [102, 457]]	0.884848
Bin1_1-499	382	315	762	559	50.1312	56.3506	0.89	380	244	[[382, 380], [315, 244]]	0.0258229	*
Bin2_500-4999	238	138	762	559	31.2336	24.6869	1.27	524	421	[[238, 524], [138, 421]]	0.00956482	**
Bin3_5000-49999	6	4	762	559	0.787402	0.715564	1.1	756	555	[[6, 756], [4, 555]]	1
Bin4_50000-499999	0	0	762	559	0	0		762	559	[[0, 762], [0, 559]]	1
Endogenous_retroviruses_Bin0	32	17	762	559	4.19948	3.04114	1.38	730	542	[[32, 730], [17, 542]]	0.304309
Bin1_1-499	107	58	762	559	14.042	10.3757	1.35	655	501	[[107, 655], [58, 501]]	0.0525559
Bin2_500-4999	312	291	762	559	40.9449	52.0572	0.79	450	268	[[312, 450], [291, 268]]	7.12129e-05	****
Bin3_5000-49999	307	190	762	559	40.2887	33.9893	1.19	455	369	[[307, 455], [190, 369]]	0.0214764	*
Bin4_50000-499999	4	3	762	559	0.524934	0.536673	0.98	758	556	[[4, 758], [3, 556]]	1
LADs_Bin0	186	105	762	559	24.4094	18.7835	1.3	576	454	[[186, 576], [105, 454]]	0.0155768	*
Bin1_1-499	0	0	762	559	0	0		762	559	[[0, 762], [0, 559]]	1
Bin2_500-4999	3	3	762	559	0.393701	0.536673	0.73	759	556	[[3, 759], [3, 556]]	0.702112
Bin3_5000-49999	27	9	762	559	3.54331	1.61002	2.2	735	550	[[27, 735], [9, 550]]	0.0393061	*
Bin4_50000-499999	176	158	762	559	23.0971	28.2648	0.82	586	401	[[176, 586], [158, 401]]	0.0345982	*
Long_interspersed_nuclear_elements_Bin0	75	112	762	559	9.84252	20.0358	0.49	687	447	[[75, 687], [112, 447]]	2.50049e-07	****
Bin1_1-499	241	147	762	559	31.6273	26.297	1.2	521	412	[[241, 521], [147, 412]]	0.0377064	*
Bin2_500-4999	399	275	762	559	52.3622	49.195	1.06	363	284	[[399, 363], [275, 284]]	0.265511
Bin3_5000-49999	47	25	762	559	6.16798	4.47227	1.38	715	534	[[47, 715], [25, 534]]	0.219756
Bin4_50000-499999	0	0	762	559	0	0		762	559	[[0, 762], [0, 559]]	1
Low_complexity_repeats_Bin0	5	0	762	559	0.656168	0	inf	757	559	[[5, 757], [0, 559]]	0.076939
Bin1_1-499	87	45	762	559	11.4173	8.05009	1.42	675	514	[[87, 675], [45, 514]]	0.0509124
Bin2_500-4999	405	275	762	559	53.1496	49.195	1.08	357	284	[[405, 357], [275, 284]]	0.163805
Bin3_5000-49999	265	239	762	559	34.7769	42.7549	0.81	497	320	[[265, 497], [239, 320]]	0.00346213	**
Bin4_50000-499999	0	0	762	559	0	0		762	559	[[0, 762], [0, 559]]	1
Oncogenes_Bin0	14	5	762	559	1.83727	0.894454	2.05	748	554	[[14, 748], [5, 554]]	0.169663
Bin1_1-499	0	0	762	559	0	0		762	559	[[0, 762], [0, 559]]	1
Bin2_500-4999	2	1	762	559	0.262467	0.178891	1.47	760	558	[[2, 760], [1, 558]]	1
Bin3_5000-49999	28	17	762	559	3.67454	3.04114	1.21	734	542	[[28, 734], [17, 542]]	0.645583
Bin4_50000-499999	158	130	762	559	20.7349	23.2558	0.89	604	429	[[158, 604], [130, 429]]	0.281094
RefSeq_genes_Bin0	536	418	762	559	70.3412	74.7764	0.94	226	141	[[536, 226], [418, 141]]	0.0817678
Bin1_1-499	5	3	762	559	0.656168	0.536673	1.22	757	556	[[5, 757], [3, 556]]	1
Bin2_500-4999	34	28	762	559	4.46194	5.00894	0.89	728	531	[[34, 728], [28, 531]]	0.693437
Bin3_5000-49999	102	61	762	559	13.3858	10.9123	1.23	660	498	[[102, 660], [61, 498]]	0.203994
Bin4_50000-499999	77	41	762	559	10.105	7.33453	1.38	685	518	[[77, 685], [41, 518]]	0.0966463
Satellite_DNA_Bin0	0	0	762	559	0	0		762	559	[[0, 762], [0, 559]]	1
Bin1_1-499	0	0	762	559	0	0		762	559	[[0, 762], [0, 559]]	1
Bin2_500-4999	1	1	762	559	0.131234	0.178891	0.73	761	558	[[1, 761], [1, 558]]	1
Bin3_5000-49999	19	9	762	559	2.49344	1.61002	1.55	743	550	[[19, 743], [9, 550]]	0.335259
Bin4_50000-499999	78	61	762	559	10.2362	10.9123	0.94	684	498	[[78, 684], [61, 498]]	0.717028
Simple_repeats_Bin0	11	15	762	559	1.44357	2.68336	0.54	751	544	[[11, 751], [15, 544]]	0.113847
Bin1_1-499	167	103	762	559	21.916	18.4258	1.19	595	456	[[167, 595], [103, 456]]	0.128873
Bin2_500-4999	481	387	762	559	63.1234	69.2308	0.91	281	172	[[481, 281], [387, 172]]	0.0221769	*
Bin3_5000-49999	103	54	762	559	13.5171	9.66011	1.4	659	505	[[103, 659], [54, 505]]	0.0386449	*
Bin4_50000-499999	0	0	762	559	0	0		762	559	[[0, 762], [0, 559]]	1
Short_interspersed_nuclear_elements_Bin0	162	93	762	559	21.2598	16.6369	1.28	600	466	[[162, 600], [93, 466]]	0.0406271	*
Bin1_1-499	365	227	762	559	47.9003	40.6082	1.18	397	332	[[365, 397], [227, 332]]	0.00856488	**
Bin2_500-4999	228	237	762	559	29.9213	42.3971	0.71	534	322	[[228, 534], [237, 322]]	3.04459e-06	****
Bin3_5000-49999	7	2	762	559	0.918635	0.357782	2.57	755	557	[[7, 755], [2, 557]]	0.316517
Bin4_50000-499999	0	0	762	559	0	0		762	559	[[0, 762], [0, 559]]	1
Transcription_start_sites_Bin0	0	0	762	559	0	0		762	559	[[0, 762], [0, 559]]	1
Bin1_1-499	23	6	762	559	3.01837	1.07335	2.81	739	553	[[23, 739], [6, 553]]	0.0212037	*
Bin2_500-4999	129	108	762	559	16.9291	19.3202	0.88	633	451	[[129, 633], [108, 451]]	0.276669
Bin3_5000-49999	411	341	762	559	53.937	61.0018	0.88	351	218	[[411, 351], [341, 218]]	0.0113828	*
Bin4_50000-499999	186	95	762	559	24.4094	16.9946	1.44	576	464	[[186, 576], [95, 464]]	0.00109331	**
UCSC_genes_Bin0	535	424	762	559	70.21	75.8497	0.93	227	135	[[535, 227], [424, 135]]	0.0246297	*
Bin1_1-499	5	3	762	559	0.656168	0.536673	1.22	757	556	[[5, 757], [3, 556]]	1
Bin2_500-4999	32	26	762	559	4.19948	4.65116	0.9	730	533	[[32, 730], [26, 533]]	0.686273
Bin3_5000-49999	101	55	762	559	13.2546	9.839	1.35	661	504	[[101, 661], [55, 504]]	0.0582242
Bin4_50000-499999	81	43	762	559	10.6299	7.69231	1.38	681	516	[[81, 681], [43, 516]]	0.0853416

### Sheet: A3G_W127A_250_stats
Features	A3G-W127A (x)	No APOBEC (r)	x total	r total	x%	r%	fold	x_diff	r_diff	Table1	fisher	sig_rank
CpG_Islands_Bin0	0	0	368	559	0	0		368	559	[[0, 368], [0, 559]]	1
Bin1_1-499	2	2	368	559	0.543478	0.357782	1.52	366	557	[[2, 366], [2, 557]]	0.651418
Bin2_500-4999	32	81	368	559	8.69565	14.4902	0.6	336	478	[[32, 336], [81, 478]]	0.0100627	*
Bin3_5000-49999	165	294	368	559	44.837	52.5939	0.85	203	265	[[165, 203], [294, 265]]	0.0224994	*
Bin4_50000-499999	146	158	368	559	39.6739	28.2648	1.4	222	401	[[146, 222], [158, 401]]	0.000346041	***
DHS_Bin0	48	102	368	559	13.0435	18.2469	0.71	320	457	[[48, 320], [102, 457]]	0.0363373	*
Bin1_1-499	186	315	368	559	50.5435	56.3506	0.9	182	244	[[186, 182], [315, 244]]	0.092204
Bin2_500-4999	132	138	368	559	35.8696	24.6869	1.45	236	421	[[132, 236], [138, 421]]	0.000290414	***
Bin3_5000-49999	2	4	368	559	0.543478	0.715564	0.76	366	555	[[2, 366], [4, 555]]	1
Bin4_50000-499999	0	0	368	559	0	0		368	559	[[0, 368], [0, 559]]	1
Endogenous_retroviruses_Bin0	13	17	368	559	3.53261	3.04114	1.16	355	542	[[13, 355], [17, 542]]	0.706952
Bin1_1-499	52	58	368	559	14.1304	10.3757	1.36	316	501	[[52, 316], [58, 501]]	0.0965765
Bin2_500-4999	134	291	368	559	36.413	52.0572	0.7	234	268	[[134, 234], [291, 268]]	3.22071e-06	****
Bin3_5000-49999	166	190	368	559	45.1087	33.9893	1.33	202	369	[[166, 202], [190, 369]]	0.000722025	***
Bin4_50000-499999	3	3	368	559	0.815217	0.536673	1.52	365	556	[[3, 365], [3, 556]]	0.686567
LADs_Bin0	68	105	368	559	18.4783	18.7835	0.98	300	454	[[68, 300], [105, 454]]	0.93152
Bin1_1-499	0	0	368	559	0	0		368	559	[[0, 368], [0, 559]]	1
Bin2_500-4999	2	3	368	559	0.543478	0.536673	1.01	366	556	[[2, 366], [3, 556]]	1
Bin3_5000-49999	15	9	368	559	4.07609	1.61002	2.53	353	550	[[15, 353], [9, 550]]	0.0323173	*
Bin4_50000-499999	96	158	368	559	26.087	28.2648	0.92	272	401	[[96, 272], [158, 401]]	0.498466
Long_interspersed_nuclear_elements_Bin0	89	112	368	559	24.1848	20.0358	1.21	279	447	[[89, 279], [112, 447]]	0.142881
Bin1_1-499	92	147	368	559	25	26.297	0.95	276	412	[[92, 276], [147, 412]]	0.70138
Bin2_500-4999	178	275	368	559	48.3696	49.195	0.98	190	284	[[178, 190], [275, 284]]	0.840413
Bin3_5000-49999	9	25	368	559	2.44565	4.47227	0.55	359	534	[[9, 359], [25, 534]]	0.151994
Bin4_50000-499999	0	0	368	559	0	0		368	559	[[0, 368], [0, 559]]	1
Low_complexity_repeats_Bin0	0	0	368	559	0	0		368	559	[[0, 368], [0, 559]]	1
Bin1_1-499	42	45	368	559	11.413	8.05009	1.42	326	514	[[42, 326], [45, 514]]	0.106598
Bin2_500-4999	227	275	368	559	61.6848	49.195	1.25	141	284	[[227, 141], [275, 284]]	0.000208998	***
Bin3_5000-49999	99	239	368	559	26.9022	42.7549	0.63	269	320	[[99, 269], [239, 320]]	9.78056e-07	****
Bin4_50000-499999	0	0	368	559	0	0		368	559	[[0, 368], [0, 559]]	1
Oncogenes_Bin0	31	5	368	559	8.42391	0.894454	9.42	337	554	[[31, 337], [5, 554]]	6.43693e-09	****
Bin1_1-499	0	0	368	559	0	0		368	559	[[0, 368], [0, 559]]	1
Bin2_500-4999	1	1	368	559	0.271739	0.178891	1.52	367	558	[[1, 367], [1, 558]]	1
Bin3_5000-49999	13	17	368	559	3.53261	3.04114	1.16	355	542	[[13, 355], [17, 542]]	0.706952
Bin4_50000-499999	90	130	368	559	24.4565	23.2558	1.05	278	429	[[90, 278], [130, 429]]	0.693583
RefSeq_genes_Bin0	296	418	368	559	80.4348	74.7764	1.08	72	141	[[296, 72], [418, 141]]	0.0464119	*
Bin1_1-499	2	3	368	559	0.543478	0.536673	1.01	366	556	[[2, 366], [3, 556]]	1
Bin2_500-4999	14	28	368	559	3.80435	5.00894	0.76	354	531	[[14, 354], [28, 531]]	0.423743
Bin3_5000-49999	19	61	368	559	5.16304	10.9123	0.47	349	498	[[19, 349], [61, 498]]	0.0026058	**
Bin4_50000-499999	29	41	368	559	7.88043	7.33453	1.07	339	518	[[29, 339], [41, 518]]	0.799862
Satellite_DNA_Bin0	0	0	368	559	0	0		368	559	[[0, 368], [0, 559]]	1
Bin1_1-499	0	0	368	559	0	0		368	559	[[0, 368], [0, 559]]	1
Bin2_500-4999	0	1	368	559	0	0.178891	0	368	558	[[0, 368], [1, 558]]	1
Bin3_5000-49999	12	9	368	559	3.26087	1.61002	2.03	356	550	[[12, 356], [9, 550]]	0.115713
Bin4_50000-499999	59	61	368	559	16.0326	10.9123	1.47	309	498	[[59, 309], [61, 498]]	0.0275879	*
Simple_repeats_Bin0	4	15	368	559	1.08696	2.68336	0.41	364	544	[[4, 364], [15, 544]]	0.102871
Bin1_1-499	103	103	368	559	27.9891	18.4258	1.52	265	456	[[103, 265], [103, 456]]	0.000693691	***
Bin2_500-4999	229	387	368	559	62.2283	69.2308	0.9	139	172	[[229, 139], [387, 172]]	0.0278184	*
Bin3_5000-49999	32	54	368	559	8.69565	9.66011	0.9	336	505	[[32, 336], [54, 505]]	0.645389
Bin4_50000-499999	0	0	368	559	0	0		368	559	[[0, 368], [0, 559]]	1
Short_interspersed_nuclear_elements_Bin0	32	93	368	559	8.69565	16.6369	0.52	336	466	[[32, 336], [93, 466]]	0.000543091	***
Bin1_1-499	190	227	368	559	51.6304	40.6082	1.27	178	332	[[190, 178], [227, 332]]	0.00118783	**
Bin2_500-4999	142	237	368	559	38.587	42.3971	0.91	226	322	[[142, 226], [237, 322]]	0.274673
Bin3_5000-49999	4	2	368	559	1.08696	0.357782	3.04	364	557	[[4, 364], [2, 557]]	0.221872
Bin4_50000-499999	0	0	368	559	0	0		368	559	[[0, 368], [0, 559]]	1
Transcription_start_sites_Bin0	0	0	368	559	0	0		368	559	[[0, 368], [0, 559]]	1
Bin1_1-499	7	6	368	559	1.90217	1.07335	1.77	361	553	[[7, 361], [6, 553]]	0.39285
Bin2_500-4999	67	108	368	559	18.2065	19.3202	0.94	301	451	[[67, 301], [108, 451]]	0.731638
Bin3_5000-49999	216	341	368	559	58.6957	61.0018	0.96	152	218	[[216, 152], [341, 218]]	0.493671
Bin4_50000-499999	75	95	368	559	20.3804	16.9946	1.2	293	464	[[75, 293], [95, 464]]	0.194531
UCSC_genes_Bin0	301	424	368	559	81.7935	75.8497	1.08	67	135	[[301, 67], [424, 135]]	0.0345307	*
Bin1_1-499	6	3	368	559	1.63043	0.536673	3.04	362	556	[[6, 362], [3, 556]]	0.166987
Bin2_500-4999	6	26	368	559	1.63043	4.65116	0.35	362	533	[[6, 362], [26, 533]]	0.0157685	*
Bin3_5000-49999	20	55	368	559	5.43478	9.839	0.55	348	504	[[20, 348], [55, 504]]	0.0188831	*
Bin4_50000-499999	32	43	368	559	8.69565	7.69231	1.13	336	516	[[32, 336], [43, 516]]	0.623073
