## Supplementary material for "Antiretroviral APOBEC3 Cytidine Deaminases Alter HIV-1 Provirus Integration Site Profiles": Table S2

### Sheet: Heatmap Values
Table S2: Integration site heatmaps with fold changes in integration site abundance in and near common genomic DNA features from infected cells expressing various APOBEC3 constructs.
			Distance bins (base pairs)						Distance bins (base pairs)						Distance bins (base pairs)						Distance bins (base pairs)
		Within	1-499	500-4999				Within	1-499	500-4999				Within	1-499	500-4999				Within	1-499	500-4999
A3G	CpG islands	nan	2.23	1.05		A3G [E259A]	CpG islands	nan	1.4	0.97		A3G [W94A]	CpG islands	inf	2.57	0.83		A3G [W127A]	CpG islands	nan	1.52	0.6
	DHS	0.69	1.06	1.12			DHS	0.7	0.91	1.42			DHS	0.98	0.89	1.27			DHS	0.71	0.9	1.45
	ERVs	1.22	1.72	0.85			ERVs	0.74	1.79	0.95			ERVs	1.38	1.35	0.79			ERVs	1.16	1.36	0.7
	LADs	1.25	nan	0.99			LADs	1.44	nan	0.93			LADs	1.3	nan	0.73			LADs	0.98	nan	1.01
	LINEs	0.77	1.06	1.03			LINEs	0.68	1.07	1.12			LINEs	0.49	1.2	1.06			LINEs	1.21	0.95	0.98
	LCR	inf	0.99	1.12			LCR	inf	1.12	1.01			LCR	inf	1.42	1.08			LCR		1.42	1.25
	Oncogenes	1.78	nan	2.97			Oncogenes	2.8	nan	1.4			Oncogenes	2.05	nan	1.47			Oncogenes	9.42	nan	1.52
	Refseq genes	0.8	0.5	1.43			Refseq genes	0.88	0	0.95			Refseq genes	0.94	1.22	0.89			Refseq genes	1.08	1.01	0.76
	Satellite DNA	nan	nan	4.46			Satellite DNA	nan	nan	4.2			Satellite DNA	nan	nan	0.73			Satellite DNA	nan	nan	0
	Simple repeats	0.4	1.89	0.83			Simple repeats	0.56	1.44	0.9			Simple repeats	0.54	1.19	0.91			Simple repeats	0.41	1.52	0.9
	SINEs	2.54	1.19	0.22			SINEs	1.91	1.02	0.62			SINEs	1.28	1.18	0.71			SINEs	0.52	1.27	0.91
	TSS	nan	0	1.07			TSS	nan	0	0.95			TSS	nan	2.81	0.88			TSS	nan	1.77	0.94
	UCSC genes	0.79	0.99	1.37			UCSC genes	0.87	0	1.02			UCSC genes	0.93	1.22	0.9			UCSC genes	1.08	3.04	0.35
A3F	CpG islands	nan	1.04	1.23		A3F [E251A]	CpG islands	nan	0	1.02
	DHS	0.67	0.97	1.31			DHS	0.77	0.97	1.11
	ERVs	1.1	1.71	0.82			ERVs	1.41	1.77	0.91
	LADs	1.18	nan	0.69			LADs	1.31	nan	0
	LINEs	0.54	1.15	1.09			LINEs	0.54	1.05	1.13
	LCR	inf	0.83	0.93			LCR		0.99	1.03
	Oncogenes	1.24	nan	0			Oncogenes	2.74	nan	6.86
	Refseq genes	0.84	2.07	1.4			Refseq genes	0.88	1.71	0.73
	Satellite DNA	nan	nan	0			Satellite DNA	inf	nan	1.71
	Simple repeats	0.69	1.43	0.89			Simple repeats	0.91	1.17	0.93
	SINEs	2.36	1.17	0.31			SINEs	1.38	1.11	0.75
	TSS	nan	1.04	1.17			TSS	nan	0.86	0.94
	UCSC genes	0.83	1.38	1.43			UCSC genes	0.87	1.71	0.86
