## Supplementary material for "Antiretroviral APOBEC3 Cytidine Deaminases Alter HIV-1 Provirus Integration Site Profiles": Table S5

### Sheet: Heatmap Values
Table S5: Integration site heatmaps with fold changes in integration site abundance in and near non-B DNA features from infected cells expressing various APOBEC3 constructs.
							Distance Bins (base pairs)														Distance Bins (base pairs)
		Within	1-49	50-99	100-149	150-199	200-249	250-299	300-349	350-399	400-449	450-499				Within	1-49	50-99	100-149	150-199	200-249	250-299	300-349	350-399	400-449	450-499
A3G	A-phased motifs	inf	0.37	0.56	0.17	0.85	0.3	0.99	0.3	1.98	0.37	0.28		A3G [E259A]	A-phased motifs	nan	1.75	1.58	0.47	0.6	0.56	0.93	2.52	0.47	0.53	0.35
	Cruciform motifs	0	inf	0.74	nan	nan	inf	inf	2.23	inf	1.12	0.25			Cruciform motifs	0	inf	0	inf	inf	inf	inf	0.7	inf	0.35	0.47
	Direct repeats	0	0.65	2.62	3.9	1.14	0.56	2.65	1.01	0.89	2.31	1.86			Direct repeats	0.53	0.88	3.34	1.58	1.62	0.7	0.9	0.56	1.12	2.88	1.23
	G4 motifs	nan	0	1.19	0.5	3.72	inf	nan	2.48	0.99	1.49	1.49			G4 motifs	nan	0.93	0.84	0.47	0.7	inf	inf	0.93	0.23	2.1	2.1
	Inverted motifs	1.03	0.89	1.35	0.76	0.72	1.49	0.83	1.01	1.29	0.7	1.62			Inverted motifs	1.06	1.19	1.12	0.72	0.81	2.05	1.11	0.95	0.93	0.96	0.89
	Mirror repeats	1.29	0.84	2.92	2.29	1.81	0.35	1.1	0.92	1.1	0.74	0.99			Mirror repeats	1.59	1.22	3.07	1.94	2.44	0.4	0.45	0.3	0.37	1.3	0.47
	Short tandem repeats	0.8	1.08	2.26	0.89	1.27	0.55	0.89	0.48	1.05	0.69	1.37			Short tandem repeats	1.72	1.1	1.82	0.54	1.61	0.79	0.74	0.74	0.64	0.65	1.29
	Slipped motifs	0	0	1.91	3.47	3.96	2.23	0.74	0.25	2.97	3.57	8.92			Slipped motifs	0.93	1.4	2.8	1.87	2.34	0.7	0.7	0.7	4.2	4.48	1.4
	Triplex motifs	inf	0.74	0.74	0	1.49	inf	nan	1.49	0	4.46	1.49			Triplex motifs	nan	0.7	3.5	0	2.8	nan	inf	0	0.7	0	0
	Z-DNA motifs	0.11	0.14	1.49	0.33	1.12	1.49	1.49	0.99	1.49	1.49	1.98			Z-DNA motifs	0.32	0.64	4.67	0.47	1.4	3.5	1.12	0.93	0.93	4.2	1.87
A3G [W94A]	A-phased motifs	inf	1.47	0.37	0.65	0.84	0.44	3.67	1.03	2.2	0.37	0.55		A3G [W127A]	A-phased motifs	inf	4.56	1.14	2.36	0.65	0	1.01	1.82	2.53	0.19	0.28
	Cruciform motifs	0.37	inf	0.55	inf	inf	inf	nan	0.73	inf	0	0.12			Cruciform motifs	1.52	inf	1.14	inf	nan	nan	nan	2.28	inf	0.38	0
	Direct repeats	0.92	0.55	1.22	4.68	1.07	1.56	2.52	1.17	1.17	1.22	1.19			Direct repeats	0.38	1.9	0.94	1.52	0.82	1.52	1.3	0.73	0.41	1.35	2.47
	G4 motifs	inf	0.49	0.73	0.73	3.67	inf	inf	1.22	1.1	3.67	0.92			G4 motifs	inf	2.03	1.82	2.53	0			2.03	0.25	0.76	0.76
	Inverted motifs	0.89	0.91	1.32	0.98	0.91	1.38	1.1	0.97	0.46	0.66	0.87			Inverted motifs	1.57	1.36	0.65	0.54	1.3	1.58	0.8	0.97	0.51	1.6	1.38
	Mirror repeats	0.59	0.67	1.07	2.65	0.73	0.42	1.44	1.03	1.74	1.73	0.78			Mirror repeats	2.23	1.45	0.53	1.29	0.86	0.36	0.64	0.53	0.48	0.65	1.62
	Short tandem repeats	1.35	0.98	0.66	1.1	1.11	0.78	0.79	1.64	2.14	0.9	1.52			Short tandem repeats	0.82	1.2	1.43	0.78	0.9	1.97	0.34	0.49	0.76	0.61	1.87
	Slipped motifs	1.22	0.29	1.26	3.67	1.47	0.73	3.12	0.49	3.67	0.95	1.47			Slipped motifs	0.51	1.52	1.74	3.04	0.51	1.14	1.9	0.51	0	0.76	1.52
	Triplex motifs	nan	0.37	0	2.2	2.2	nan	inf	0.73	0.37	0.73	0.73			Triplex motifs	nan	0.76	0	0	0	nan	inf	3.04	0	0	1.52
	Z-DNA motifs	1.98	2.93	5.14	0.98	1.83	1.1	1.03	4.4	1.47	6.6	1.96			Z-DNA motifs	0.47	1.38	2.53	0.17	1.14	0.76	0.3	0	0	3.04	1.52
A3F	A-phased motifs	nan	1.55	1.04	0.92	0.3	0.62	0.69	0.83	1.38	0	0.39		A3F [E251A]	A-phased motifs	nan	1.29	0.21	0.57	1.22	1.03	2.29	0.34	1.14	2.57	0.96
	Cruciform motifs	0	nan	0	nan	inf	inf	nan	0	nan	0	0.35			Cruciform motifs	0	inf	0.43	inf	nan	nan	inf	5.14	inf	0	0.29
	Direct repeats	0.52	0.65	3.06	2.07	1.11	0.78	1.04	0.33	1.1	2.42	1.55			Direct repeats	2.79	0.96	1.8	2.36	0.79	1.29	0.73	0.48	0.34	2.67	1.5
	G4 motifs	nan	0.69	1.66	1.04	2.07	nan	inf	1.38	1.04	1.04	1.55			G4 motifs	nan	0.57	1.03	0.86	0.86	inf	nan	0.57	1.43	2.57	1.29
	Inverted motifs	1.43	0.88	1.16	0.85	0.97	1.99	0.79	1.16	0.48	1.09	1.88			Inverted motifs	0.89	1.24	1.01	0.74	0.89	1.71	0.86	1.3	0.86	1.71	1.4
	Mirror repeats	1.1	0.63	3.03	1.43	2.61	0.54	0.53	0.45	0.98	1.63	0.97			Mirror repeats	2.29	1.27	1.78	1.71	1.79	0.37	1.05	0.42	0.36	0.98	1.26
	Short tandem repeats	1.11	1.45	2.69	0.66	1.15	1.1	0.21	0.61	0.6	0.35	1.27			Short tandem repeats	3.03	1.64	1.15	0.6	0.76	1.14	0.34	0.61	0.36	0.74	1.71
	Slipped motifs	0.69	0.41	3.55	4.83	0	2.07	1.55	0.17	4.14	3.73	0			Slipped motifs	2.86	0	1.47	2.29	1.14	3	0.86	0.43	1.71	3.94	3.43
	Triplex motifs	nan	0	5.18	2.07	2.07	nan	inf	0	0	2.07	0			Triplex motifs	nan	0.86	0.86	0	0	nan	nan	1.71	0.86	0	1.71
	Z-DNA motifs	0	0.75	4.14	0.23	3.11	2.07	0	0	0.69	2.07	0.69			Z-DNA motifs	3.43	2.96	6.86	1.71	0.86	1.71	1.37	2.29	0	0	2.29
