## Supplementary material for "Antiretroviral APOBEC3 Cytidine Deaminases Alter HIV-1 Provirus Integration Site Profiles": Table S6

### Sheet: # of hotspots
Table S6: Effect of APOBEC3 expression on the number of integration hotspots
	No APOBEC control	A3G	A3G_CD	A3G94	A3G127	A3F	A3F_CD
# of sites	518	361	682	655	608	318	427
	No APOBEC control	A3G	A3G_CD	A3G94	A3G127	A3F	A3F_CD
# of hotspots	22	5	14	22	24	3	8
	No APOBEC control	A3G	A3G_CD	A3G94	A3G127	A3F	A3F_CD
# of hotspots / # of sites	0.042471	0.0138504	0.0205279	0.0335878	0.0394737	0.00943396	0.0187354

### Sheet: In genes
List of genes containing hotspots
No APOBEC control	A3F	A3F [E251A]	A3G	A3G [E259A]	A3G [W94A]	A3G [W127A]
ABL1	C10orf76	CCDC57	BMX	ANKRD19P	AK095179	ASCC1
BIN2	CCDC57	CUL1	C19orf54	ARIH2	CARD8	CCDC57
BLM	MED16	MFSD11	CCDC57	CCDC57	CBX5	CCDC94
BTRC		PXMP2	MICAL2	ERG	CCDC57	CENPP
CCDC57		RPTOR	ZCCHC7	FANCC	CEACAM21	ITGAE
COMMD1		ZZEF1		LSM14A	CEP95	KIAA0430
DIS3L2				MGA	DEPDC5	KIAA0947
DNMT1				NUP133	FANCA	MAP2K5
EIF4G3				PICALM	IL32	NRL
FUNDC2				STAT3	KMT2C	PRPF4B
GIMAP1-GIMAP5				STAT5B	LOC100652999	RBM6
LINC00351					MAP3K3	SF1
OBSCN					MFSD11	TAF3
PDHX					PBX3	TRIM33
PRRC2A					PPARA	UBN1
RAB1B					RAB11A	UBR2
SENP8					RPAP2	VAV1
STXBP3					SMG6
USP38					TMCC1
					UBAP1

### Sheet: OUTgene
Distance to the nearest gene for hotspots falling outside of genes
No APOBEC control		A3F		A3F [E251A]		A3G		A3G [E259A]		A3G [W94A]		A3G [W127A]
gene	distance to gene	gene	distance to gene	gene	distance to gene	gene	distance to gene	gene	distance to gene	gene	distance to gene	gene	distance to gene
FW312330	501446			C14orf177	221846			CD83	126545	C14orf177	226292	CD69	25158
NDST4	419750			SAMSN1	18773			JA429839	155467	JX073282	10263	CTCF	7773
PCAT4	89788							PSMC4	7652			FAM46A	571975
												KCNT2	513459
												LOC285762	543705
												MSN	51013
												POM121L12	515551
