## Supplementary material for "Antiretroviral APOBEC3 Cytidine Deaminases Alter HIV-1 Provirus Integration Site Profiles": Table S7

### Sheet: GA_geno_A3F
Table S7: Integration site distribution in and near common genomic DNA and non-B DNA features of A3F-mutated LTRs
Features	LTR-GA (x)	LTR-GG (r)	LTR-GAtotal	LTR-GGtotal	x%	r%	fold	x_diff	r_diff	Table1	fisher	sig_rank
CpG_Islands_Bin0	0	0	165	813	0	0	nan	165	813	[[0, 165], [0, 813]]	1
Bin1_1-499	0	2	165	813	0	0.246002	0	165	811	[[0, 165], [2, 811]]	1
Bin2_500-4999	14	112	165	813	8.48485	13.7761	0.62	151	701	[[14, 151], [112, 701]]	0.0738181
Bin3_5000-49999	91	385	165	813	55.1515	47.3555	1.16	74	428	[[91, 74], [385, 428]]	0.0730293
Bin4_50000-499999	46	277	165	813	27.8788	34.0713	0.82	119	536	[[46, 119], [277, 536]]	0.146146
DHS_Bin0	23	119	165	813	13.9394	14.6371	0.95	142	694	[[23, 142], [119, 694]]	0.903727
Bin1_1-499	63	424	165	813	38.1818	52.1525	0.73	102	389	[[63, 102], [424, 389]]	0.00115249	**
Bin2_500-4999	78	262	165	813	47.2727	32.2263	1.47	87	551	[[78, 87], [262, 551]]	0.000316133	***
Bin3_5000-49999	1	8	165	813	0.606061	0.98401	0.62	164	805	[[1, 164], [8, 805]]	1
Bin4_50000-499999	0	0	165	813	0	0	nan	165	813	[[0, 165], [0, 813]]	1
Endogenous_retroviruses_Bin0	5	32	165	813	3.0303	3.93604	0.77	160	781	[[5, 160], [32, 781]]	0.822352
Bin1_1-499	11	117	165	813	6.66667	14.3911	0.46	154	696	[[11, 154], [117, 696]]	0.00739309	**
Bin2_500-4999	59	343	165	813	35.7576	42.1894	0.85	106	470	[[59, 106], [343, 470]]	0.140229
Bin3_5000-49999	90	318	165	813	54.5455	39.1144	1.39	75	495	[[90, 75], [318, 495]]	0.000363273	***
Bin4_50000-499999	0	3	165	813	0	0.369004	0	165	810	[[0, 165], [3, 810]]	1
LADs_Bin0	26	192	165	813	15.7576	23.6162	0.67	139	621	[[26, 139], [192, 621]]	0.0308236	*
Bin1_1-499	0	0	165	813	0	0	nan	165	813	[[0, 165], [0, 813]]	1
Bin2_500-4999	0	3	165	813	0	0.369004	0	165	810	[[0, 165], [3, 810]]	1
Bin3_5000-49999	6	27	165	813	3.63636	3.32103	1.09	159	786	[[6, 159], [27, 786]]	0.813602
Bin4_50000-499999	42	201	165	813	25.4545	24.7232	1.03	123	612	[[42, 123], [201, 612]]	0.843708
Long_interspersed_nuclear_elements_Bin0	21	107	165	813	12.7273	13.1611	0.97	144	706	[[21, 144], [107, 706]]	1
Bin1_1-499	58	249	165	813	35.1515	30.6273	1.15	107	564	[[58, 107], [249, 564]]	0.269879
Bin2_500-4999	72	421	165	813	43.6364	51.7835	0.84	93	392	[[72, 93], [421, 392]]	0.0604771
Bin3_5000-49999	14	36	165	813	8.48485	4.42804	1.92	151	777	[[14, 151], [36, 777]]	0.0495714	*
Bin4_50000-499999	0	0	165	813	0	0	nan	165	813	[[0, 165], [0, 813]]	1
Low_complexity_repeats_Bin0	1	10	165	813	0.606061	1.23001	0.49	164	803	[[1, 164], [10, 803]]	0.701468
Bin1_1-499	14	63	165	813	8.48485	7.74908	1.09	151	750	[[14, 151], [63, 750]]	0.751415
Bin2_500-4999	104	414	165	813	63.0303	50.9225	1.24	61	399	[[104, 61], [414, 399]]	0.00473782	**
Bin3_5000-49999	46	325	165	813	27.8788	39.9754	0.7	119	488	[[46, 119], [325, 488]]	0.0036253	**
Bin4_50000-499999	0	1	165	813	0	0.123001	0	165	812	[[0, 165], [1, 812]]	1
Oncogenes_Bin0	2	16	165	813	1.21212	1.96802	0.62	163	797	[[2, 163], [16, 797]]	0.752606
Bin1_1-499	0	0	165	813	0	0	nan	165	813	[[0, 165], [0, 813]]	1
Bin2_500-4999	0	0	165	813	0	0	nan	165	813	[[0, 165], [0, 813]]	1
Bin3_5000-49999	1	20	165	813	0.606061	2.46002	0.25	164	793	[[1, 164], [20, 793]]	0.232735
Bin4_50000-499999	23	196	165	813	13.9394	24.1082	0.58	142	617	[[23, 142], [196, 617]]	0.00399794	**
RefSeq_genes_Bin0	118	543	165	813	71.5152	66.7897	1.07	47	270	[[118, 47], [543, 270]]	0.273647
Bin1_1-499	1	5	165	813	0.606061	0.615006	0.99	164	808	[[1, 164], [5, 808]]	1
Bin2_500-4999	6	44	165	813	3.63636	5.41205	0.67	159	769	[[6, 159], [44, 769]]	0.439525
Bin3_5000-49999	15	118	165	813	9.09091	14.5141	0.63	150	695	[[15, 150], [118, 695]]	0.080225
Bin4_50000-499999	23	97	165	813	13.9394	11.9311	1.17	142	716	[[23, 142], [97, 716]]	0.514873
Satellite_DNA_Bin0	0	0	165	813	0	0	nan	165	813	[[0, 165], [0, 813]]	1
Bin1_1-499	0	0	165	813	0	0	nan	165	813	[[0, 165], [0, 813]]	1
Bin2_500-4999	0	1	165	813	0	0.123001	0	165	812	[[0, 165], [1, 812]]	1
Bin3_5000-49999	1	15	165	813	0.606061	1.84502	0.33	164	798	[[1, 164], [15, 798]]	0.496193
Bin4_50000-499999	20	108	165	813	12.1212	13.2841	0.91	145	705	[[20, 145], [108, 705]]	0.800165
Simple_repeats_Bin0	1	13	165	813	0.606061	1.59902	0.38	164	800	[[1, 164], [13, 800]]	0.485631
Bin1_1-499	21	209	165	813	12.7273	25.7073	0.5	144	604	[[21, 144], [209, 604]]	0.000261435	***
Bin2_500-4999	122	513	165	813	73.9394	63.0996	1.17	43	300	[[122, 43], [513, 300]]	0.00734838	**
Bin3_5000-49999	21	78	165	813	12.7273	9.5941	1.33	144	735	[[21, 144], [78, 735]]	0.256338
Bin4_50000-499999	0	0	165	813	0	0	nan	165	813	[[0, 165], [0, 813]]	1
Short_interspersed_nuclear_elements_Bin0	7	252	165	813	4.24242	30.9963	0.14	158	561	[[7, 158], [252, 561]]	1.1732e-15	****
Bin1_1-499	73	398	165	813	44.2424	48.9545	0.9	92	415	[[73, 92], [398, 415]]	0.30522
Bin2_500-4999	84	160	165	813	50.9091	19.6802	2.59	81	653	[[84, 81], [160, 653]]	1.5703e-15	****
Bin3_5000-49999	1	3	165	813	0.606061	0.369004	1.64	164	810	[[1, 164], [3, 810]]	0.523059
Bin4_50000-499999	0	0	165	813	0	0	nan	165	813	[[0, 165], [0, 813]]	1
Transcription_start_sites_Bin0	0	0	165	813	0	0	nan	165	813	[[0, 165], [0, 813]]	1
Bin1_1-499	1	6	165	813	0.606061	0.738007	0.82	164	807	[[1, 164], [6, 807]]	1
Bin2_500-4999	18	155	165	813	10.9091	19.0652	0.57	147	658	[[18, 147], [155, 658]]	0.0134168	*
Bin3_5000-49999	100	434	165	813	60.6061	53.3825	1.14	65	379	[[100, 65], [434, 379]]	0.103104
Bin4_50000-499999	45	205	165	813	27.2727	25.2153	1.08	120	608	[[45, 120], [205, 608]]	0.624598
UCSC_genes_Bin0	117	550	165	813	70.9091	67.6507	1.05	48	263	[[117, 48], [550, 263]]	0.463451
Bin1_1-499	1	3	165	813	0.606061	0.369004	1.64	164	810	[[1, 164], [3, 810]]	0.523059
Bin2_500-4999	4	43	165	813	2.42424	5.28905	0.46	161	770	[[4, 161], [43, 770]]	0.159955
Bin3_5000-49999	16	115	165	813	9.69697	14.1451	0.69	149	698	[[16, 149], [115, 698]]	0.134104
Bin4_50000-499999	26	95	165	813	15.7576	11.6851	1.35	139	718	[[26, 139], [95, 718]]	0.154212

### Sheet: AG_geno_A3F
Features	LTR-AG (x)	LTR-GG (r)	LTR-AGtotal	LTR-GGtotal	x%	r%	fold	x_diff	r_diff	Table1	fisher	sig_rank
CpG_Islands_Bin0	0	0	14	813	0	0	nan	14	813	[[0, 14], [0, 813]]	1
Bin1_1-499	0	2	14	813	0	0.246002	0	14	811	[[0, 14], [2, 811]]	1
Bin2_500-4999	2	112	14	813	14.2857	13.7761	1.04	12	701	[[2, 12], [112, 701]]	1
Bin3_5000-49999	7	385	14	813	50	47.3555	1.06	7	428	[[7, 7], [385, 428]]	1
Bin4_50000-499999	5	277	14	813	35.7143	34.0713	1.05	9	536	[[5, 9], [277, 536]]	1
DHS_Bin0	2	119	14	813	14.2857	14.6371	0.98	12	694	[[2, 12], [119, 694]]	1
Bin1_1-499	7	424	14	813	50	52.1525	0.96	7	389	[[7, 7], [424, 389]]	1
Bin2_500-4999	5	262	14	813	35.7143	32.2263	1.11	9	551	[[5, 9], [262, 551]]	0.777959
Bin3_5000-49999	0	8	14	813	0	0.98401	0	14	805	[[0, 14], [8, 805]]	1
Bin4_50000-499999	0	0	14	813	0	0	nan	14	813	[[0, 14], [0, 813]]	1
Endogenous_retroviruses_Bin0	0	32	14	813	0	3.93604	0	14	781	[[0, 14], [32, 781]]	1
Bin1_1-499	1	117	14	813	7.14286	14.3911	0.5	13	696	[[1, 13], [117, 696]]	0.70543
Bin2_500-4999	7	343	14	813	50	42.1894	1.19	7	470	[[7, 7], [343, 470]]	0.59362
Bin3_5000-49999	6	318	14	813	42.8571	39.1144	1.1	8	495	[[6, 8], [318, 495]]	0.787896
Bin4_50000-499999	0	3	14	813	0	0.369004	0	14	810	[[0, 14], [3, 810]]	1
LADs_Bin0	3	192	14	813	21.4286	23.6162	0.91	11	621	[[3, 11], [192, 621]]	1
Bin1_1-499	0	0	14	813	0	0	nan	14	813	[[0, 14], [0, 813]]	1
Bin2_500-4999	0	3	14	813	0	0.369004	0	14	810	[[0, 14], [3, 810]]	1
Bin3_5000-49999	0	27	14	813	0	3.32103	0	14	786	[[0, 14], [27, 786]]	1
Bin4_50000-499999	4	201	14	813	28.5714	24.7232	1.16	10	612	[[4, 10], [201, 612]]	0.756764
Long_interspersed_nuclear_elements_Bin0	2	107	14	813	14.2857	13.1611	1.09	12	706	[[2, 12], [107, 706]]	0.705768
Bin1_1-499	2	249	14	813	14.2857	30.6273	0.47	12	564	[[2, 12], [249, 564]]	0.248461
Bin2_500-4999	8	421	14	813	57.1429	51.7835	1.1	6	392	[[8, 6], [421, 392]]	0.790832
Bin3_5000-49999	2	36	14	813	14.2857	4.42804	3.23	12	777	[[2, 12], [36, 777]]	0.132201
Bin4_50000-499999	0	0	14	813	0	0	nan	14	813	[[0, 14], [0, 813]]	1
Low_complexity_repeats_Bin0	1	10	14	813	7.14286	1.23001	5.81	13	803	[[1, 13], [10, 803]]	0.172184
Bin1_1-499	2	63	14	813	14.2857	7.74908	1.84	12	750	[[2, 12], [63, 750]]	0.302517
Bin2_500-4999	6	414	14	813	42.8571	50.9225	0.84	8	399	[[6, 8], [414, 399]]	0.599046
Bin3_5000-49999	5	325	14	813	35.7143	39.9754	0.89	9	488	[[5, 9], [325, 488]]	1
Bin4_50000-499999	0	1	14	813	0	0.123001	0	14	812	[[0, 14], [1, 812]]	1
Oncogenes_Bin0	0	16	14	813	0	1.96802	0	14	797	[[0, 14], [16, 797]]	1
Bin1_1-499	0	0	14	813	0	0	nan	14	813	[[0, 14], [0, 813]]	1
Bin2_500-4999	0	0	14	813	0	0	nan	14	813	[[0, 14], [0, 813]]	1
Bin3_5000-49999	0	20	14	813	0	2.46002	0	14	793	[[0, 14], [20, 793]]	1
Bin4_50000-499999	5	196	14	813	35.7143	24.1082	1.48	9	617	[[5, 9], [196, 617]]	0.346244
RefSeq_genes_Bin0	12	543	14	813	85.7143	66.7897	1.28	2	270	[[12, 2], [543, 270]]	0.161612
Bin1_1-499	0	5	14	813	0	0.615006	0	14	808	[[0, 14], [5, 808]]	1
Bin2_500-4999	0	44	14	813	0	5.41205	0	14	769	[[0, 14], [44, 769]]	1
Bin3_5000-49999	0	118	14	813	0	14.5141	0	14	695	[[0, 14], [118, 695]]	0.239638
Bin4_50000-499999	2	97	14	813	14.2857	11.9311	1.2	12	716	[[2, 12], [97, 716]]	0.679636
Satellite_DNA_Bin0	0	0	14	813	0	0	nan	14	813	[[0, 14], [0, 813]]	1
Bin1_1-499	0	0	14	813	0	0	nan	14	813	[[0, 14], [0, 813]]	1
Bin2_500-4999	0	1	14	813	0	0.123001	0	14	812	[[0, 14], [1, 812]]	1
Bin3_5000-49999	1	15	14	813	7.14286	1.84502	3.87	13	798	[[1, 13], [15, 798]]	0.240965
Bin4_50000-499999	3	108	14	813	21.4286	13.2841	1.61	11	705	[[3, 11], [108, 705]]	0.417744
Simple_repeats_Bin0	0	13	14	813	0	1.59902	0	14	800	[[0, 14], [13, 800]]	1
Bin1_1-499	6	209	14	813	42.8571	25.7073	1.67	8	604	[[6, 8], [209, 604]]	0.213738
Bin2_500-4999	8	513	14	813	57.1429	63.0996	0.91	6	300	[[8, 6], [513, 300]]	0.781149
Bin3_5000-49999	0	78	14	813	0	9.5941	0	14	735	[[0, 14], [78, 735]]	0.384743
Bin4_50000-499999	0	0	14	813	0	0	nan	14	813	[[0, 14], [0, 813]]	1
Short_interspersed_nuclear_elements_Bin0	2	252	14	813	14.2857	30.9963	0.46	12	561	[[2, 12], [252, 561]]	0.247259
Bin1_1-499	7	398	14	813	50	48.9545	1.02	7	415	[[7, 7], [398, 415]]	1
Bin2_500-4999	5	160	14	813	35.7143	19.6802	1.81	9	653	[[5, 9], [160, 653]]	0.170102
Bin3_5000-49999	0	3	14	813	0	0.369004	0	14	810	[[0, 14], [3, 810]]	1
Bin4_50000-499999	0	0	14	813	0	0	nan	14	813	[[0, 14], [0, 813]]	1
Transcription_start_sites_Bin0	0	0	14	813	0	0	nan	14	813	[[0, 14], [0, 813]]	1
Bin1_1-499	0	6	14	813	0	0.738007	0	14	807	[[0, 14], [6, 807]]	1
Bin2_500-4999	3	155	14	813	21.4286	19.0652	1.12	11	658	[[3, 11], [155, 658]]	0.737825
Bin3_5000-49999	8	434	14	813	57.1429	53.3825	1.07	6	379	[[8, 6], [434, 379]]	1
Bin4_50000-499999	3	205	14	813	21.4286	25.2153	0.85	11	608	[[3, 11], [205, 608]]	1
UCSC_genes_Bin0	12	550	14	813	85.7143	67.6507	1.27	2	263	[[12, 2], [550, 263]]	0.246427
Bin1_1-499	0	3	14	813	0	0.369004	0	14	810	[[0, 14], [3, 810]]	1
Bin2_500-4999	0	43	14	813	0	5.28905	0	14	770	[[0, 14], [43, 770]]	1
Bin3_5000-49999	0	115	14	813	0	14.1451	0	14	698	[[0, 14], [115, 698]]	0.237727
Bin4_50000-499999	2	95	14	813	14.2857	11.6851	1.22	12	718	[[2, 12], [95, 718]]	0.674614

### Sheet: AA_geno_A3F
Features	LTR-AA (x)	LTR-GG (r)	LTR-AAtotal	LTR-GGtotal	x%	r%	fold	x_diff	r_diff	Table1	fisher	sig_rank
CpG_Islands_Bin0	0	0	23	813	0	0	nan	23	813	[[0, 23], [0, 813]]	1
Bin1_1-499	0	2	23	813	0	0.246002	0	23	811	[[0, 23], [2, 811]]	1
Bin2_500-4999	1	112	23	813	4.34783	13.7761	0.32	22	701	[[1, 22], [112, 701]]	0.347735
Bin3_5000-49999	10	385	23	813	43.4783	47.3555	0.92	13	428	[[10, 13], [385, 428]]	0.833225
Bin4_50000-499999	12	277	23	813	52.1739	34.0713	1.53	11	536	[[12, 11], [277, 536]]	0.078617
DHS_Bin0	0	119	23	813	0	14.6371	0	23	694	[[0, 23], [119, 694]]	0.0617642
Bin1_1-499	14	424	23	813	60.8696	52.1525	1.17	9	389	[[14, 9], [424, 389]]	0.526499
Bin2_500-4999	9	262	23	813	39.1304	32.2263	1.21	14	551	[[9, 14], [262, 551]]	0.502213
Bin3_5000-49999	0	8	23	813	0	0.98401	0	23	805	[[0, 23], [8, 805]]	1
Bin4_50000-499999	0	0	23	813	0	0	nan	23	813	[[0, 23], [0, 813]]	1
Endogenous_retroviruses_Bin0	1	32	23	813	4.34783	3.93604	1.1	22	781	[[1, 22], [32, 781]]	0.608969
Bin1_1-499	1	117	23	813	4.34783	14.3911	0.3	22	696	[[1, 22], [117, 696]]	0.232459
Bin2_500-4999	6	343	23	813	26.087	42.1894	0.62	17	470	[[6, 17], [343, 470]]	0.137955
Bin3_5000-49999	15	318	23	813	65.2174	39.1144	1.67	8	495	[[15, 8], [318, 495]]	0.0161944	*
Bin4_50000-499999	0	3	23	813	0	0.369004	0	23	810	[[0, 23], [3, 810]]	1
LADs_Bin0	2	192	23	813	8.69565	23.6162	0.37	21	621	[[2, 21], [192, 621]]	0.130834
Bin1_1-499	0	0	23	813	0	0	nan	23	813	[[0, 23], [0, 813]]	1
Bin2_500-4999	0	3	23	813	0	0.369004	0	23	810	[[0, 23], [3, 810]]	1
Bin3_5000-49999	1	27	23	813	4.34783	3.32103	1.31	22	786	[[1, 22], [27, 786]]	0.548063
Bin4_50000-499999	3	201	23	813	13.0435	24.7232	0.53	20	612	[[3, 20], [201, 612]]	0.322509
Long_interspersed_nuclear_elements_Bin0	1	107	23	813	4.34783	13.1611	0.33	22	706	[[1, 22], [107, 706]]	0.343895
Bin1_1-499	9	249	23	813	39.1304	30.6273	1.28	14	564	[[9, 14], [249, 564]]	0.369709
Bin2_500-4999	6	421	23	813	26.087	51.7835	0.5	17	392	[[6, 17], [421, 392]]	0.0188267	*
Bin3_5000-49999	7	36	23	813	30.4348	4.42804	6.87	16	777	[[7, 16], [36, 777]]	7.68278e-05	****
Bin4_50000-499999	0	0	23	813	0	0	nan	23	813	[[0, 23], [0, 813]]	1
Low_complexity_repeats_Bin0	1	10	23	813	4.34783	1.23001	3.53	22	803	[[1, 22], [10, 803]]	0.265635
Bin1_1-499	1	63	23	813	4.34783	7.74908	0.56	22	750	[[1, 22], [63, 750]]	1
Bin2_500-4999	17	414	23	813	73.913	50.9225	1.45	6	399	[[17, 6], [414, 399]]	0.0342097	*
Bin3_5000-49999	4	325	23	813	17.3913	39.9754	0.44	19	488	[[4, 19], [325, 488]]	0.030528	*
Bin4_50000-499999	0	1	23	813	0	0.123001	0	23	812	[[0, 23], [1, 812]]	1
Oncogenes_Bin0	0	16	23	813	0	1.96802	0	23	797	[[0, 23], [16, 797]]	1
Bin1_1-499	0	0	23	813	0	0	nan	23	813	[[0, 23], [0, 813]]	1
Bin2_500-4999	0	0	23	813	0	0	nan	23	813	[[0, 23], [0, 813]]	1
Bin3_5000-49999	1	20	23	813	4.34783	2.46002	1.77	22	793	[[1, 22], [20, 793]]	0.447374
Bin4_50000-499999	4	196	23	813	17.3913	24.1082	0.72	19	617	[[4, 19], [196, 617]]	0.621696
RefSeq_genes_Bin0	21	543	23	813	91.3043	66.7897	1.37	2	270	[[21, 2], [543, 270]]	0.0119894	*
Bin1_1-499	0	5	23	813	0	0.615006	0	23	808	[[0, 23], [5, 808]]	1
Bin2_500-4999	0	44	23	813	0	5.41205	0	23	769	[[0, 23], [44, 769]]	0.627449
Bin3_5000-49999	1	118	23	813	4.34783	14.5141	0.3	22	695	[[1, 22], [118, 695]]	0.232098
Bin4_50000-499999	1	97	23	813	4.34783	11.9311	0.36	22	716	[[1, 22], [97, 716]]	0.505309
Satellite_DNA_Bin0	0	0	23	813	0	0	nan	23	813	[[0, 23], [0, 813]]	1
Bin1_1-499	0	0	23	813	0	0	nan	23	813	[[0, 23], [0, 813]]	1
Bin2_500-4999	0	1	23	813	0	0.123001	0	23	812	[[0, 23], [1, 812]]	1
Bin3_5000-49999	0	15	23	813	0	1.84502	0	23	798	[[0, 23], [15, 798]]	1
Bin4_50000-499999	1	108	23	813	4.34783	13.2841	0.33	22	705	[[1, 22], [108, 705]]	0.344383
Simple_repeats_Bin0	0	13	23	813	0	1.59902	0	23	800	[[0, 23], [13, 800]]	1
Bin1_1-499	8	209	23	813	34.7826	25.7073	1.35	15	604	[[8, 15], [209, 604]]	0.337959
Bin2_500-4999	15	513	23	813	65.2174	63.0996	1.03	8	300	[[15, 8], [513, 300]]	1
Bin3_5000-49999	0	78	23	813	0	9.5941	0	23	735	[[0, 23], [78, 735]]	0.15658
Bin4_50000-499999	0	0	23	813	0	0	nan	23	813	[[0, 23], [0, 813]]	1
Short_interspersed_nuclear_elements_Bin0	0	252	23	813	0	30.9963	0	23	561	[[0, 23], [252, 561]]	0.000317274	***
Bin1_1-499	14	398	23	813	60.8696	48.9545	1.24	9	415	[[14, 9], [398, 415]]	0.294936
Bin2_500-4999	9	160	23	813	39.1304	19.6802	1.99	14	653	[[9, 14], [160, 653]]	0.032455	*
Bin3_5000-49999	0	3	23	813	0	0.369004	0	23	810	[[0, 23], [3, 810]]	1
Bin4_50000-499999	0	0	23	813	0	0	nan	23	813	[[0, 23], [0, 813]]	1
Transcription_start_sites_Bin0	0	0	23	813	0	0	nan	23	813	[[0, 23], [0, 813]]	1
Bin1_1-499	0	6	23	813	0	0.738007	0	23	807	[[0, 23], [6, 807]]	1
Bin2_500-4999	1	155	23	813	4.34783	19.0652	0.23	22	658	[[1, 22], [155, 658]]	0.0999232
Bin3_5000-49999	11	434	23	813	47.8261	53.3825	0.9	12	379	[[11, 12], [434, 379]]	0.674052
Bin4_50000-499999	11	205	23	813	47.8261	25.2153	1.9	12	608	[[11, 12], [205, 608]]	0.0262531	*
UCSC_genes_Bin0	21	550	23	813	91.3043	67.6507	1.35	2	263	[[21, 2], [550, 263]]	0.0204839	*
Bin1_1-499	0	3	23	813	0	0.369004	0	23	810	[[0, 23], [3, 810]]	1
Bin2_500-4999	0	43	23	813	0	5.28905	0	23	770	[[0, 23], [43, 770]]	0.625528
Bin3_5000-49999	1	115	23	813	4.34783	14.1451	0.31	22	698	[[1, 22], [115, 698]]	0.23358
Bin4_50000-499999	1	95	23	813	4.34783	11.6851	0.37	22	718	[[1, 22], [95, 718]]	0.502972

### Sheet: GA_nonB2_A3F
Features	LTR-GA (x)	LTR-GG (r)	LTR-GAtotal	LTR-GGtotal	x%	r%	fold	x_diff	r_diff	Table1	fisher	sig_rank
A_Phased_motifs_Bin0	0	1	165	813	0	0.123001	0	165	812	[[0, 165], [1, 812]]	1
Bin1_1-99	3	23	165	813	1.81818	2.82903	0.64	162	790	[[3, 162], [23, 790]]	0.601501
Bin2_100-199	2	14	165	813	1.21212	1.72202	0.7	163	799	[[2, 163], [14, 799]]	1
Bin3_200-299	1	11	165	813	0.606061	1.35301	0.45	164	802	[[1, 164], [11, 802]]	0.702147
Bin4_300-399	4	16	165	813	2.42424	1.96802	1.23	161	797	[[4, 161], [16, 797]]	0.761233
Bin5_400-499	2	14	165	813	1.21212	1.72202	0.7	163	799	[[2, 163], [14, 799]]	1
Cruciform_motifs_Bin0	0	1	165	813	0	0.123001	0	165	812	[[0, 165], [1, 812]]	1
Bin1_1-99	6	5	165	813	3.63636	0.615006	5.91	159	808	[[6, 159], [5, 808]]	0.00465675	**
Bin2_100-199	15	1	165	813	9.09091	0.123001	73.91	150	812	[[15, 150], [1, 812]]	2.01725e-11	****
Bin3_200-299	7	6	165	813	4.24242	0.738007	5.75	158	807	[[7, 158], [6, 807]]	0.00239687	**
Bin4_300-399	1	0	165	813	0.606061	0	inf	164	813	[[1, 164], [0, 813]]	0.168712
Bin5_400-499	0	8	165	813	0	0.98401	0	165	805	[[0, 165], [8, 805]]	0.364618
Direct_repeats_Bin0	2	7	165	813	1.21212	0.861009	1.41	163	806	[[2, 163], [7, 806]]	0.652919
Bin1_1-99	6	79	165	813	3.63636	9.7171	0.37	159	734	[[6, 159], [79, 734]]	0.00947953	**
Bin2_100-199	10	55	165	813	6.06061	6.76507	0.9	155	758	[[10, 155], [55, 758]]	0.864482
Bin3_200-299	5	48	165	813	3.0303	5.90406	0.51	160	765	[[5, 160], [48, 765]]	0.184981
Bin4_300-399	5	48	165	813	3.0303	5.90406	0.51	160	765	[[5, 160], [48, 765]]	0.184981
Bin5_400-499	8	62	165	813	4.84848	7.62608	0.64	157	751	[[8, 157], [62, 751]]	0.247619
G-quadruplex-forming_repeats_Bin0	1	0	165	813	0.606061	0	inf	164	813	[[1, 164], [0, 813]]	0.168712
Bin1_1-99	4	5	165	813	2.42424	0.615006	3.94	161	808	[[4, 161], [5, 808]]	0.0491493	*
Bin2_100-199	0	15	165	813	0	1.84502	0	165	798	[[0, 165], [15, 798]]	0.0890987
Bin3_200-299	0	4	165	813	0	0.492005	0	165	809	[[0, 165], [4, 809]]	1
Bin4_300-399	0	9	165	813	0	1.10701	0	165	804	[[0, 165], [9, 804]]	0.370432
Bin5_400-499	3	11	165	813	1.81818	1.35301	1.34	162	802	[[3, 162], [11, 802]]	0.716283
Inverted_repeats_Bin0	23	60	165	813	13.9394	7.38007	1.89	142	753	[[23, 142], [60, 753]]	0.00881803	**
Bin1_1-99	55	270	165	813	33.3333	33.2103	1	110	543	[[55, 110], [270, 543]]	1
Bin2_100-199	39	176	165	813	23.6364	21.6482	1.09	126	637	[[39, 126], [176, 637]]	0.60628
Bin3_200-299	16	107	165	813	9.69697	13.1611	0.74	149	706	[[16, 149], [107, 706]]	0.247995
Bin4_300-399	9	51	165	813	5.45455	6.27306	0.87	156	762	[[9, 156], [51, 762]]	0.858765
Bin5_400-499	12	72	165	813	7.27273	8.85609	0.82	153	741	[[12, 153], [72, 741]]	0.647229
Mirror_repeats_Bin0	6	27	165	813	3.63636	3.32103	1.09	159	786	[[6, 159], [27, 786]]	0.813602
Bin1_1-99	17	100	165	813	10.303	12.3001	0.84	148	713	[[17, 148], [100, 713]]	0.513562
Bin2_100-199	13	106	165	813	7.87879	13.0381	0.6	152	707	[[13, 152], [106, 707]]	0.0678347
Bin3_200-299	24	57	165	813	14.5455	7.01107	2.07	141	756	[[24, 141], [57, 756]]	0.00285291	**
Bin4_300-399	7	69	165	813	4.24242	8.48708	0.5	158	744	[[7, 158], [69, 744]]	0.0778424
Bin5_400-499	9	45	165	813	5.45455	5.53506	0.99	156	768	[[9, 156], [45, 768]]	1
Short_Tandem_repeats_Bin0	9	25	165	813	5.45455	3.07503	1.77	156	788	[[9, 156], [25, 788]]	0.157653
Bin1_1-99	39	272	165	813	23.6364	33.4563	0.71	126	541	[[39, 126], [272, 541]]	0.0133469	*
Bin2_100-199	17	119	165	813	10.303	14.6371	0.7	148	694	[[17, 148], [119, 694]]	0.174075
Bin3_200-299	16	81	165	813	9.69697	9.9631	0.97	149	732	[[16, 149], [81, 732]]	1
Bin4_300-399	10	82	165	813	6.06061	10.0861	0.6	155	731	[[10, 155], [82, 731]]	0.142071
Bin5_400-499	21	47	165	813	12.7273	5.78106	2.2	144	766	[[21, 144], [47, 766]]	0.00364634	**
Slipped_motifs_Bin0	1	5	165	813	0.606061	0.615006	0.99	164	808	[[1, 164], [5, 808]]	1
Bin1_1-99	0	30	165	813	0	3.69004	0	165	783	[[0, 165], [30, 783]]	0.00547889	**
Bin2_100-199	3	14	165	813	1.81818	1.72202	1.06	162	799	[[3, 162], [14, 799]]	1
Bin3_200-299	2	13	165	813	1.21212	1.59902	0.76	163	800	[[2, 163], [13, 800]]	1
Bin4_300-399	1	6	165	813	0.606061	0.738007	0.82	164	807	[[1, 164], [6, 807]]	1
Bin5_400-499	1	41	165	813	0.606061	5.04305	0.12	164	772	[[1, 164], [41, 772]]	0.00556933	**
Triplex_motifs_Bin0	0	0	165	813	0	0	nan	165	813	[[0, 165], [0, 813]]	1
Bin1_1-99	0	5	165	813	0	0.615006	0	165	808	[[0, 165], [5, 808]]	0.59602
Bin2_100-199	0	2	165	813	0	0.246002	0	165	811	[[0, 165], [2, 811]]	1
Bin3_200-299	1	6	165	813	0.606061	0.738007	0.82	164	807	[[1, 164], [6, 807]]	1
Bin4_300-399	1	2	165	813	0.606061	0.246002	2.46	164	811	[[1, 164], [2, 811]]	0.425904
Bin5_400-499	0	1	165	813	0	0.123001	0	165	812	[[0, 165], [1, 812]]	1
Z-DNA_motifs_Bin0	10	19	165	813	6.06061	2.33702	2.59	155	794	[[10, 155], [19, 794]]	0.0195828	*
Bin1_1-99	20	46	165	813	12.1212	5.65806	2.14	145	767	[[20, 145], [46, 767]]	0.0056067	**
Bin2_100-199	5	22	165	813	3.0303	2.70603	1.12	160	791	[[5, 160], [22, 791]]	0.794827
Bin3_200-299	1	9	165	813	0.606061	1.10701	0.55	164	804	[[1, 164], [9, 804]]	1
Bin4_300-399	0	12	165	813	0	1.47601	0	165	801	[[0, 165], [12, 801]]	0.2357
Bin5_400-499	7	11	165	813	4.24242	1.35301	3.14	158	802	[[7, 158], [11, 802]]	0.0209087	*

### Sheet: AG_nonB2_A3F
Features	LTR-AG (x)	LTR-GG (r)	LTR-AGtotal	LTR-GGtotal	x%	r%	fold	x_diff	r_diff	Table1	fisher	sig_rank
A_Phased_motifs_Bin0	0	1	14	813	0	0.123001	0	14	812	[[0, 14], [1, 812]]	1
Bin1_1-99	1	23	14	813	7.14286	2.82903	2.52	13	790	[[1, 13], [23, 790]]	0.340072
Bin2_100-199	0	14	14	813	0	1.72202	0	14	799	[[0, 14], [14, 799]]	1
Bin3_200-299	0	11	14	813	0	1.35301	0	14	802	[[0, 14], [11, 802]]	1
Bin4_300-399	0	16	14	813	0	1.96802	0	14	797	[[0, 14], [16, 797]]	1
Bin5_400-499	0	14	14	813	0	1.72202	0	14	799	[[0, 14], [14, 799]]	1
Cruciform_motifs_Bin0	0	1	14	813	0	0.123001	0	14	812	[[0, 14], [1, 812]]	1
Bin1_1-99	0	5	14	813	0	0.615006	0	14	808	[[0, 14], [5, 808]]	1
Bin2_100-199	0	1	14	813	0	0.123001	0	14	812	[[0, 14], [1, 812]]	1
Bin3_200-299	0	6	14	813	0	0.738007	0	14	807	[[0, 14], [6, 807]]	1
Bin4_300-399	0	0	14	813	0	0	nan	14	813	[[0, 14], [0, 813]]	1
Bin5_400-499	0	8	14	813	0	0.98401	0	14	805	[[0, 14], [8, 805]]	1
Direct_repeats_Bin0	1	7	14	813	7.14286	0.861009	8.3	13	806	[[1, 13], [7, 806]]	0.128183
Bin1_1-99	4	79	14	813	28.5714	9.7171	2.94	10	734	[[4, 10], [79, 734]]	0.0431903	*
Bin2_100-199	0	55	14	813	0	6.76507	0	14	758	[[0, 14], [55, 758]]	0.615965
Bin3_200-299	1	48	14	813	7.14286	5.90406	1.21	13	765	[[1, 13], [48, 765]]	0.577727
Bin4_300-399	0	48	14	813	0	5.90406	0	14	765	[[0, 14], [48, 765]]	1
Bin5_400-499	1	62	14	813	7.14286	7.62608	0.94	13	751	[[1, 13], [62, 751]]	1
G-quadruplex-forming_repeats_Bin0	0	0	14	813	0	0	nan	14	813	[[0, 14], [0, 813]]	1
Bin1_1-99	0	5	14	813	0	0.615006	0	14	808	[[0, 14], [5, 808]]	1
Bin2_100-199	0	15	14	813	0	1.84502	0	14	798	[[0, 14], [15, 798]]	1
Bin3_200-299	0	4	14	813	0	0.492005	0	14	809	[[0, 14], [4, 809]]	1
Bin4_300-399	0	9	14	813	0	1.10701	0	14	804	[[0, 14], [9, 804]]	1
Bin5_400-499	0	11	14	813	0	1.35301	0	14	802	[[0, 14], [11, 802]]	1
Inverted_repeats_Bin0	2	60	14	813	14.2857	7.38007	1.94	12	753	[[2, 12], [60, 753]]	0.282928
Bin1_1-99	4	270	14	813	28.5714	33.2103	0.86	10	543	[[4, 10], [270, 543]]	1
Bin2_100-199	3	176	14	813	21.4286	21.6482	0.99	11	637	[[3, 11], [176, 637]]	1
Bin3_200-299	2	107	14	813	14.2857	13.1611	1.09	12	706	[[2, 12], [107, 706]]	0.705768
Bin4_300-399	1	51	14	813	7.14286	6.27306	1.14	13	762	[[1, 13], [51, 762]]	0.600144
Bin5_400-499	1	72	14	813	7.14286	8.85609	0.81	13	741	[[1, 13], [72, 741]]	1
Mirror_repeats_Bin0	2	27	14	813	14.2857	3.32103	4.3	12	786	[[2, 12], [27, 786]]	0.0832534
Bin1_1-99	2	100	14	813	14.2857	12.3001	1.16	12	713	[[2, 12], [100, 713]]	0.68732
Bin2_100-199	2	106	14	813	14.2857	13.0381	1.1	12	707	[[2, 12], [106, 707]]	0.703099
Bin3_200-299	1	57	14	813	7.14286	7.01107	1.02	13	756	[[1, 13], [57, 756]]	1
Bin4_300-399	1	69	14	813	7.14286	8.48708	0.84	13	744	[[1, 13], [69, 744]]	1
Bin5_400-499	2	45	14	813	14.2857	5.53506	2.58	12	768	[[2, 12], [45, 768]]	0.186506
Short_Tandem_repeats_Bin0	0	25	14	813	0	3.07503	0	14	788	[[0, 14], [25, 788]]	1
Bin1_1-99	5	272	14	813	35.7143	33.4563	1.07	9	541	[[5, 9], [272, 541]]	1
Bin2_100-199	3	119	14	813	21.4286	14.6371	1.46	11	694	[[3, 11], [119, 694]]	0.446694
Bin3_200-299	1	81	14	813	7.14286	9.9631	0.72	13	732	[[1, 13], [81, 732]]	1
Bin4_300-399	1	82	14	813	7.14286	10.0861	0.71	13	731	[[1, 13], [82, 731]]	1
Bin5_400-499	1	47	14	813	7.14286	5.78106	1.24	13	766	[[1, 13], [47, 766]]	0.569999
Slipped_motifs_Bin0	1	5	14	813	7.14286	0.615006	11.61	13	808	[[1, 13], [5, 808]]	0.0976522
Bin1_1-99	3	30	14	813	21.4286	3.69004	5.81	11	783	[[3, 11], [30, 783]]	0.0156162	*
Bin2_100-199	0	14	14	813	0	1.72202	0	14	799	[[0, 14], [14, 799]]	1
Bin3_200-299	0	13	14	813	0	1.59902	0	14	800	[[0, 14], [13, 800]]	1
Bin4_300-399	0	6	14	813	0	0.738007	0	14	807	[[0, 14], [6, 807]]	1
Bin5_400-499	0	41	14	813	0	5.04305	0	14	772	[[0, 14], [41, 772]]	1
Triplex_motifs_Bin0	0	0	14	813	0	0	nan	14	813	[[0, 14], [0, 813]]	1
Bin1_1-99	0	5	14	813	0	0.615006	0	14	808	[[0, 14], [5, 808]]	1
Bin2_100-199	0	2	14	813	0	0.246002	0	14	811	[[0, 14], [2, 811]]	1
Bin3_200-299	0	6	14	813	0	0.738007	0	14	807	[[0, 14], [6, 807]]	1
Bin4_300-399	0	2	14	813	0	0.246002	0	14	811	[[0, 14], [2, 811]]	1
Bin5_400-499	0	1	14	813	0	0.123001	0	14	812	[[0, 14], [1, 812]]	1
Z-DNA_motifs_Bin0	0	19	14	813	0	2.33702	0	14	794	[[0, 14], [19, 794]]	1
Bin1_1-99	1	46	14	813	7.14286	5.65806	1.26	13	767	[[1, 13], [46, 767]]	0.56214
Bin2_100-199	1	22	14	813	7.14286	2.70603	2.64	13	791	[[1, 13], [22, 791]]	0.328378
Bin3_200-299	0	9	14	813	0	1.10701	0	14	804	[[0, 14], [9, 804]]	1
Bin4_300-399	0	12	14	813	0	1.47601	0	14	801	[[0, 14], [12, 801]]	1
Bin5_400-499	0	11	14	813	0	1.35301	0	14	802	[[0, 14], [11, 802]]	1

### Sheet: AA_nonB2_A3F
Features	LTR-AA (x)	LTR-GG (r)	LTR-AAtotal	LTR-GGtotal	x%	r%	fold	x_diff	r_diff	Table1	fisher	sig_rank
A_Phased_motifs_Bin0	0	1	23	813	0	0.123001	0	23	812	[[0, 23], [1, 812]]	1
Bin1_1-99	1	23	23	813	4.34783	2.82903	1.54	22	790	[[1, 22], [23, 790]]	0.492907
Bin2_100-199	0	14	23	813	0	1.72202	0	23	799	[[0, 23], [14, 799]]	1
Bin3_200-299	0	11	23	813	0	1.35301	0	23	802	[[0, 23], [11, 802]]	1
Bin4_300-399	0	16	23	813	0	1.96802	0	23	797	[[0, 23], [16, 797]]	1
Bin5_400-499	0	14	23	813	0	1.72202	0	23	799	[[0, 23], [14, 799]]	1
Cruciform_motifs_Bin0	0	1	23	813	0	0.123001	0	23	812	[[0, 23], [1, 812]]	1
Bin1_1-99	0	5	23	813	0	0.615006	0	23	808	[[0, 23], [5, 808]]	1
Bin2_100-199	0	1	23	813	0	0.123001	0	23	812	[[0, 23], [1, 812]]	1
Bin3_200-299	3	6	23	813	13.0435	0.738007	17.67	20	807	[[3, 20], [6, 807]]	0.00137491	**
Bin4_300-399	0	0	23	813	0	0	nan	23	813	[[0, 23], [0, 813]]	1
Bin5_400-499	0	8	23	813	0	0.98401	0	23	805	[[0, 23], [8, 805]]	1
Direct_repeats_Bin0	0	7	23	813	0	0.861009	0	23	806	[[0, 23], [7, 806]]	1
Bin1_1-99	6	79	23	813	26.087	9.7171	2.68	17	734	[[6, 17], [79, 734]]	0.0225863	*
Bin2_100-199	0	55	23	813	0	6.76507	0	23	758	[[0, 23], [55, 758]]	0.392632
Bin3_200-299	1	48	23	813	4.34783	5.90406	0.74	22	765	[[1, 22], [48, 765]]	1
Bin4_300-399	1	48	23	813	4.34783	5.90406	0.74	22	765	[[1, 22], [48, 765]]	1
Bin5_400-499	0	62	23	813	0	7.62608	0	23	751	[[0, 23], [62, 751]]	0.405454
G-quadruplex-forming_repeats_Bin0	0	0	23	813	0	0	nan	23	813	[[0, 23], [0, 813]]	1
Bin1_1-99	0	5	23	813	0	0.615006	0	23	808	[[0, 23], [5, 808]]	1
Bin2_100-199	0	15	23	813	0	1.84502	0	23	798	[[0, 23], [15, 798]]	1
Bin3_200-299	0	4	23	813	0	0.492005	0	23	809	[[0, 23], [4, 809]]	1
Bin4_300-399	0	9	23	813	0	1.10701	0	23	804	[[0, 23], [9, 804]]	1
Bin5_400-499	0	11	23	813	0	1.35301	0	23	802	[[0, 23], [11, 802]]	1
Inverted_repeats_Bin0	5	60	23	813	21.7391	7.38007	2.95	18	753	[[5, 18], [60, 753]]	0.0273145	*
Bin1_1-99	3	270	23	813	13.0435	33.2103	0.39	20	543	[[3, 20], [270, 543]]	0.0434588	*
Bin2_100-199	2	176	23	813	8.69565	21.6482	0.4	21	637	[[2, 21], [176, 637]]	0.19498
Bin3_200-299	3	107	23	813	13.0435	13.1611	0.99	20	706	[[3, 20], [107, 706]]	1
Bin4_300-399	7	51	23	813	30.4348	6.27306	4.85	16	762	[[7, 16], [51, 762]]	0.000550384	***
Bin5_400-499	1	72	23	813	4.34783	8.85609	0.49	22	741	[[1, 22], [72, 741]]	0.712884
Mirror_repeats_Bin0	1	27	23	813	4.34783	3.32103	1.31	22	786	[[1, 22], [27, 786]]	0.548063
Bin1_1-99	3	100	23	813	13.0435	12.3001	1.06	20	713	[[3, 20], [100, 713]]	0.755643
Bin2_100-199	5	106	23	813	21.7391	13.0381	1.67	18	707	[[5, 18], [106, 707]]	0.214985
Bin3_200-299	5	57	23	813	21.7391	7.01107	3.1	18	756	[[5, 18], [57, 756]]	0.0226303	*
Bin4_300-399	0	69	23	813	0	8.48708	0	23	744	[[0, 23], [69, 744]]	0.247962
Bin5_400-499	1	45	23	813	4.34783	5.53506	0.79	22	768	[[1, 22], [45, 768]]	1
Short_Tandem_repeats_Bin0	0	25	23	813	0	3.07503	0	23	788	[[0, 23], [25, 788]]	1
Bin1_1-99	7	272	23	813	30.4348	33.4563	0.91	16	541	[[7, 16], [272, 541]]	0.82684
Bin2_100-199	1	119	23	813	4.34783	14.6371	0.3	22	694	[[1, 22], [119, 694]]	0.231868
Bin3_200-299	1	81	23	813	4.34783	9.9631	0.44	22	732	[[1, 22], [81, 732]]	0.718142
Bin4_300-399	7	82	23	813	30.4348	10.0861	3.02	16	731	[[7, 16], [82, 731]]	0.00723644	**
Bin5_400-499	1	47	23	813	4.34783	5.78106	0.75	22	766	[[1, 22], [47, 766]]	1
Slipped_motifs_Bin0	0	5	23	813	0	0.615006	0	23	808	[[0, 23], [5, 808]]	1
Bin1_1-99	1	30	23	813	4.34783	3.69004	1.18	22	783	[[1, 22], [30, 783]]	0.585614
Bin2_100-199	0	14	23	813	0	1.72202	0	23	799	[[0, 23], [14, 799]]	1
Bin3_200-299	1	13	23	813	4.34783	1.59902	2.72	22	800	[[1, 22], [13, 800]]	0.325429
Bin4_300-399	2	6	23	813	8.69565	0.738007	11.78	21	807	[[2, 21], [6, 807]]	0.0183418	*
Bin5_400-499	0	41	23	813	0	5.04305	0	23	772	[[0, 23], [41, 772]]	0.622318
Triplex_motifs_Bin0	0	0	23	813	0	0	nan	23	813	[[0, 23], [0, 813]]	1
Bin1_1-99	0	5	23	813	0	0.615006	0	23	808	[[0, 23], [5, 808]]	1
Bin2_100-199	0	2	23	813	0	0.246002	0	23	811	[[0, 23], [2, 811]]	1
Bin3_200-299	0	6	23	813	0	0.738007	0	23	807	[[0, 23], [6, 807]]	1
Bin4_300-399	0	2	23	813	0	0.246002	0	23	811	[[0, 23], [2, 811]]	1
Bin5_400-499	0	1	23	813	0	0.123001	0	23	812	[[0, 23], [1, 812]]	1
Z-DNA_motifs_Bin0	0	19	23	813	0	2.33702	0	23	794	[[0, 23], [19, 794]]	1
Bin1_1-99	0	46	23	813	0	5.65806	0	23	767	[[0, 23], [46, 767]]	0.631866
Bin2_100-199	1	22	23	813	4.34783	2.70603	1.61	22	791	[[1, 22], [22, 791]]	0.478144
Bin3_200-299	1	9	23	813	4.34783	1.10701	3.93	22	804	[[1, 22], [9, 804]]	0.244601
Bin4_300-399	1	12	23	813	4.34783	1.47601	2.95	22	801	[[1, 22], [12, 801]]	0.306035
Bin5_400-499	0	11	23	813	0	1.35301	0	23	802	[[0, 23], [11, 802]]	1
