## Supplementary material for "Antiretroviral APOBEC3 Cytidine Deaminases Alter HIV-1 Provirus Integration Site Profiles": Table S8

### Sheet: GA_geno_s3G
Table S8: Integration site distribution in and near common genomic DNA and non-B DNA features of A3G-mutated LTRs
Features	LTR-GA (x)	LTR-GG (r)	LTR-GAtotal	LTR-GGtotal	x%	r%	fold	x_diff	r_diff	Table1	fisher	sig_rank
CpG_Islands_Bin0	0	0	7	727	0	0	nan	7	727	[[0, 7], [0, 727]]	1
Bin1_1-499	0	3	7	727	0	0.412655	0	7	724	[[0, 7], [3, 724]]	1
Bin2_500-4999	0	97	7	727	0	13.3425	0	7	630	[[0, 7], [97, 630]]	0.602772
Bin3_5000-49999	4	350	7	727	57.1429	48.1431	1.19	3	377	[[4, 3], [350, 377]]	0.716708
Bin4_50000-499999	3	251	7	727	42.8571	34.5254	1.24	4	476	[[3, 4], [251, 476]]	0.698079
DHS_Bin0	1	110	7	727	14.2857	15.1307	0.94	6	617	[[1, 6], [110, 617]]	1
Bin1_1-499	4	400	7	727	57.1429	55.0206	1.04	3	327	[[4, 3], [400, 327]]	1
Bin2_500-4999	2	215	7	727	28.5714	29.5736	0.97	5	512	[[2, 5], [215, 512]]	1
Bin3_5000-49999	0	2	7	727	0	0.275103	0	7	725	[[0, 7], [2, 725]]	1
Bin4_50000-499999	0	0	7	727	0	0	nan	7	727	[[0, 7], [0, 727]]	1
Endogenous_retroviruses_Bin0	0	29	7	727	0	3.989	0	7	698	[[0, 7], [29, 698]]	1
Bin1_1-499	2	134	7	727	28.5714	18.4319	1.55	5	593	[[2, 5], [134, 593]]	0.619367
Bin2_500-4999	1	325	7	727	14.2857	44.7043	0.32	6	402	[[1, 6], [325, 402]]	0.139613
Bin3_5000-49999	4	236	7	727	57.1429	32.4622	1.76	3	491	[[4, 3], [236, 491]]	0.224287
Bin4_50000-499999	0	3	7	727	0	0.412655	0	7	724	[[0, 7], [3, 724]]	1
LADs_Bin0	1	175	7	727	14.2857	24.0715	0.59	6	552	[[1, 6], [175, 552]]	1
Bin1_1-499	0	0	7	727	0	0	nan	7	727	[[0, 7], [0, 727]]	1
Bin2_500-4999	0	4	7	727	0	0.550206	0	7	723	[[0, 7], [4, 723]]	1
Bin3_5000-49999	0	23	7	727	0	3.16369	0	7	704	[[0, 7], [23, 704]]	1
Bin4_50000-499999	0	171	7	727	0	23.5213	0	7	556	[[0, 7], [171, 556]]	0.363113
Long_interspersed_nuclear_elements_Bin0	4	109	7	727	57.1429	14.9931	3.81	3	618	[[4, 3], [109, 618]]	0.0128507	*
Bin1_1-499	1	205	7	727	14.2857	28.1981	0.51	6	522	[[1, 6], [205, 522]]	0.679852
Bin2_500-4999	2	383	7	727	28.5714	52.6823	0.54	5	344	[[2, 5], [383, 344]]	0.266404
Bin3_5000-49999	0	30	7	727	0	4.12655	0	7	697	[[0, 7], [30, 697]]	1
Bin4_50000-499999	0	0	7	727	0	0	nan	7	727	[[0, 7], [0, 727]]	1
Low_complexity_repeats_Bin0	0	5	7	727	0	0.687758	0	7	722	[[0, 7], [5, 722]]	1
Bin1_1-499	0	65	7	727	0	8.94085	0	7	662	[[0, 7], [65, 662]]	1
Bin2_500-4999	5	392	7	727	71.4286	53.9202	1.32	2	335	[[5, 2], [392, 335]]	0.461872
Bin3_5000-49999	2	264	7	727	28.5714	36.3136	0.79	5	463	[[2, 5], [264, 463]]	1
Bin4_50000-499999	0	1	7	727	0	0.137552	0	7	726	[[0, 7], [1, 726]]	1
Oncogenes_Bin0	0	12	7	727	0	1.65062	0	7	715	[[0, 7], [12, 715]]	1
Bin1_1-499	0	1	7	727	0	0.137552	0	7	726	[[0, 7], [1, 726]]	1
Bin2_500-4999	0	3	7	727	0	0.412655	0	7	724	[[0, 7], [3, 724]]	1
Bin3_5000-49999	0	21	7	727	0	2.88858	0	7	706	[[0, 7], [21, 706]]	1
Bin4_50000-499999	1	167	7	727	14.2857	22.9711	0.62	6	560	[[1, 6], [167, 560]]	1
RefSeq_genes_Bin0	5	444	7	727	71.4286	61.0729	1.17	2	283	[[5, 2], [444, 283]]	0.711747
Bin1_1-499	0	3	7	727	0	0.412655	0	7	724	[[0, 7], [3, 724]]	1
Bin2_500-4999	0	43	7	727	0	5.91472	0	7	684	[[0, 7], [43, 684]]	1
Bin3_5000-49999	1	152	7	727	14.2857	20.9078	0.68	6	575	[[1, 6], [152, 575]]	1
Bin4_50000-499999	1	80	7	727	14.2857	11.0041	1.3	6	647	[[1, 6], [80, 647]]	0.56049
Satellite_DNA_Bin0	0	0	7	727	0	0	nan	7	727	[[0, 7], [0, 727]]	1
Bin1_1-499	0	0	7	727	0	0	nan	7	727	[[0, 7], [0, 727]]	1
Bin2_500-4999	0	2	7	727	0	0.275103	0	7	725	[[0, 7], [2, 725]]	1
Bin3_5000-49999	0	28	7	727	0	3.85144	0	7	699	[[0, 7], [28, 699]]	1
Bin4_50000-499999	2	101	7	727	28.5714	13.8927	2.06	5	626	[[2, 5], [101, 626]]	0.256199
Simple_repeats_Bin0	0	10	7	727	0	1.37552	0	7	717	[[0, 7], [10, 717]]	1
Bin1_1-499	1	181	7	727	14.2857	24.8968	0.57	6	546	[[1, 6], [181, 546]]	1
Bin2_500-4999	6	475	7	727	85.7143	65.337	1.31	1	252	[[6, 1], [475, 252]]	0.431848
Bin3_5000-49999	0	61	7	727	0	8.39065	0	7	666	[[0, 7], [61, 666]]	1
Bin4_50000-499999	0	0	7	727	0	0	nan	7	727	[[0, 7], [0, 727]]	1
Short_interspersed_nuclear_elements_Bin0	0	283	7	727	0	38.9271	0	7	444	[[0, 7], [283, 444]]	0.0474665	*
Bin1_1-499	4	353	7	727	57.1429	48.5557	1.18	3	374	[[4, 3], [353, 374]]	0.718527
Bin2_500-4999	3	91	7	727	42.8571	12.5172	3.42	4	636	[[3, 4], [91, 636]]	0.0484702	*
Bin3_5000-49999	0	0	7	727	0	0	nan	7	727	[[0, 7], [0, 727]]	1
Bin4_50000-499999	0	0	7	727	0	0	nan	7	727	[[0, 7], [0, 727]]	1
Transcription_start_sites_Bin0	0	0	7	727	0	0	nan	7	727	[[0, 7], [0, 727]]	1
Bin1_1-499	0	2	7	727	0	0.275103	0	7	725	[[0, 7], [2, 725]]	1
Bin2_500-4999	1	141	7	727	14.2857	19.3948	0.74	6	586	[[1, 6], [141, 586]]	1
Bin3_5000-49999	5	396	7	727	71.4286	54.4704	1.31	2	331	[[5, 2], [396, 331]]	0.464972
Bin4_50000-499999	1	175	7	727	14.2857	24.0715	0.59	6	552	[[1, 6], [175, 552]]	1
UCSC_genes_Bin0	6	447	7	727	85.7143	61.4856	1.39	1	280	[[6, 1], [447, 280]]	0.260499
Bin1_1-499	0	2	7	727	0	0.275103	0	7	725	[[0, 7], [2, 725]]	1
Bin2_500-4999	0	39	7	727	0	5.36451	0	7	688	[[0, 7], [39, 688]]	1
Bin3_5000-49999	1	156	7	727	14.2857	21.458	0.67	6	571	[[1, 6], [156, 571]]	1
Bin4_50000-499999	0	74	7	727	0	10.1788	0	7	653	[[0, 7], [74, 653]]	1

### Sheet: AG_geno_s3G
Features	LTR-AG (x)	LTR-GG (r)	LTR-AGtotal	LTR-GGtotal	x%	r%	fold	x_diff	r_diff	Table1	fisher	sig_rank
CpG_Islands_Bin0	2	0	330	727	0.606061	0	inf	328	727	[[2, 328], [0, 727]]	0.0972682
Bin1_1-499	0	3	330	727	0	0.412655	0	330	724	[[0, 330], [3, 724]]	0.556274
Bin2_500-4999	39	97	330	727	11.8182	13.3425	0.89	291	630	[[39, 291], [97, 630]]	0.552271
Bin3_5000-49999	169	350	330	727	51.2121	48.1431	1.06	161	377	[[169, 161], [350, 377]]	0.38814
Bin4_50000-499999	113	251	330	727	34.2424	34.5254	0.99	217	476	[[113, 217], [251, 476]]	0.944418
DHS_Bin0	45	110	330	727	13.6364	15.1307	0.9	285	617	[[45, 285], [110, 617]]	0.573879
Bin1_1-499	166	400	330	727	50.303	55.0206	0.91	164	327	[[166, 164], [400, 327]]	0.16254
Bin2_500-4999	115	215	330	727	34.8485	29.5736	1.18	215	512	[[115, 215], [215, 512]]	0.0993838
Bin3_5000-49999	4	2	330	727	1.21212	0.275103	4.41	326	725	[[4, 326], [2, 725]]	0.0799939
Bin4_50000-499999	0	0	330	727	0	0		330	727	[[0, 330], [0, 727]]	1
Endogenous_retroviruses_Bin0	11	29	330	727	3.33333	3.989	0.84	319	698	[[11, 319], [29, 698]]	0.728619
Bin1_1-499	33	134	330	727	10	18.4319	0.54	297	593	[[33, 297], [134, 593]]	0.000376048	***
Bin2_500-4999	143	325	330	727	43.3333	44.7043	0.97	187	402	[[143, 187], [325, 402]]	0.688971
Bin3_5000-49999	141	236	330	727	42.7273	32.4622	1.32	189	491	[[141, 189], [236, 491]]	0.00142993	**
Bin4_50000-499999	2	3	330	727	0.606061	0.412655	1.47	328	724	[[2, 328], [3, 724]]	0.650239
LADs_Bin0	71	175	330	727	21.5152	24.0715	0.89	259	552	[[71, 259], [175, 552]]	0.388057
Bin1_1-499	0	0	330	727	0	0		330	727	[[0, 330], [0, 727]]	1
Bin2_500-4999	1	4	330	727	0.30303	0.550206	0.55	329	723	[[1, 329], [4, 723]]	1
Bin3_5000-49999	8	23	330	727	2.42424	3.16369	0.77	322	704	[[8, 322], [23, 704]]	0.562102
Bin4_50000-499999	80	171	330	727	24.2424	23.5213	1.03	250	556	[[80, 250], [171, 556]]	0.815187
Long_interspersed_nuclear_elements_Bin0	78	109	330	727	23.6364	14.9931	1.58	252	618	[[78, 252], [109, 618]]	0.000912863	***
Bin1_1-499	112	205	330	727	33.9394	28.1981	1.2	218	522	[[112, 218], [205, 522]]	0.0601628
Bin2_500-4999	119	383	330	727	36.0606	52.6823	0.68	211	344	[[119, 211], [383, 344]]	5.77593e-07	****
Bin3_5000-49999	21	30	330	727	6.36364	4.12655	1.54	309	697	[[21, 309], [30, 697]]	0.122854
Bin4_50000-499999	0	0	330	727	0	0		330	727	[[0, 330], [0, 727]]	1
Low_complexity_repeats_Bin0	1	5	330	727	0.30303	0.687758	0.44	329	722	[[1, 329], [5, 722]]	0.67185
Bin1_1-499	34	65	330	727	10.303	8.94085	1.15	296	662	[[34, 296], [65, 662]]	0.495175
Bin2_500-4999	192	392	330	727	58.1818	53.9202	1.08	138	335	[[192, 138], [392, 335]]	0.205159
Bin3_5000-49999	102	264	330	727	30.9091	36.3136	0.85	228	463	[[102, 228], [264, 463]]	0.0941773
Bin4_50000-499999	1	1	330	727	0.30303	0.137552	2.2	329	726	[[1, 329], [1, 726]]	0.52714
Oncogenes_Bin0	12	12	330	727	3.63636	1.65062	2.2	318	715	[[12, 318], [12, 715]]	0.0714937
Bin1_1-499	0	1	330	727	0	0.137552	0	330	726	[[0, 330], [1, 726]]	1
Bin2_500-4999	0	3	330	727	0	0.412655	0	330	724	[[0, 330], [3, 724]]	0.556274
Bin3_5000-49999	8	21	330	727	2.42424	2.88858	0.84	322	706	[[8, 322], [21, 706]]	0.839378
Bin4_50000-499999	107	167	330	727	32.4242	22.9711	1.41	223	560	[[107, 223], [167, 560]]	0.00144466	**
RefSeq_genes_Bin0	252	444	330	727	76.3636	61.0729	1.25	78	283	[[252, 78], [444, 283]]	9.01337e-07	****
Bin1_1-499	1	3	330	727	0.30303	0.412655	0.73	329	724	[[1, 329], [3, 724]]	1
Bin2_500-4999	13	43	330	727	3.93939	5.91472	0.67	317	684	[[13, 317], [43, 684]]	0.235398
Bin3_5000-49999	29	152	330	727	8.78788	20.9078	0.42	301	575	[[29, 301], [152, 575]]	6.27552e-07	****
Bin4_50000-499999	31	80	330	727	9.39394	11.0041	0.85	299	647	[[31, 299], [80, 647]]	0.450836
Satellite_DNA_Bin0	0	0	330	727	0	0		330	727	[[0, 330], [0, 727]]	1
Bin1_1-499	0	0	330	727	0	0		330	727	[[0, 330], [0, 727]]	1
Bin2_500-4999	0	2	330	727	0	0.275103	0	330	725	[[0, 330], [2, 725]]	1
Bin3_5000-49999	6	28	330	727	1.81818	3.85144	0.47	324	699	[[6, 324], [28, 699]]	0.0919675
Bin4_50000-499999	63	101	330	727	19.0909	13.8927	1.37	267	626	[[63, 267], [101, 626]]	0.0348937	*
Simple_repeats_Bin0	12	10	330	727	3.63636	1.37552	2.64	318	717	[[12, 318], [10, 717]]	0.0331783	*
Bin1_1-499	102	181	330	727	30.9091	24.8968	1.24	228	546	[[102, 228], [181, 546]]	0.0431833	*
Bin2_500-4999	195	475	330	727	59.0909	65.337	0.9	135	252	[[195, 135], [475, 252]]	0.053884
Bin3_5000-49999	21	61	330	727	6.36364	8.39065	0.76	309	666	[[21, 309], [61, 666]]	0.267345
Bin4_50000-499999	0	0	330	727	0	0		330	727	[[0, 330], [0, 727]]	1
Short_interspersed_nuclear_elements_Bin0	52	283	330	727	15.7576	38.9271	0.4	278	444	[[52, 278], [283, 444]]	1.17586e-14	****
Bin1_1-499	156	353	330	727	47.2727	48.5557	0.97	174	374	[[156, 174], [353, 374]]	0.739857
Bin2_500-4999	121	91	330	727	36.6667	12.5172	2.93	209	636	[[121, 209], [91, 636]]	1.82854e-18	****
Bin3_5000-49999	1	0	330	727	0.30303	0	inf	329	727	[[1, 329], [0, 727]]	0.312204
Bin4_50000-499999	0	0	330	727	0	0		330	727	[[0, 330], [0, 727]]	1
Transcription_start_sites_Bin0	0	0	330	727	0	0		330	727	[[0, 330], [0, 727]]	1
Bin1_1-499	0	2	330	727	0	0.275103	0	330	725	[[0, 330], [2, 725]]	1
Bin2_500-4999	44	141	330	727	13.3333	19.3948	0.69	286	586	[[44, 286], [141, 586]]	0.0181702	*
Bin3_5000-49999	202	396	330	727	61.2121	54.4704	1.12	128	331	[[202, 128], [396, 331]]	0.0445447	*
Bin4_50000-499999	79	175	330	727	23.9394	24.0715	0.99	251	552	[[79, 251], [175, 552]]	1
UCSC_genes_Bin0	253	447	330	727	76.6667	61.4856	1.25	77	280	[[253, 77], [447, 280]]	1.17035e-06	****
Bin1_1-499	2	2	330	727	0.606061	0.275103	2.2	328	725	[[2, 328], [2, 725]]	0.593041
Bin2_500-4999	13	39	330	727	3.93939	5.36451	0.73	317	688	[[13, 317], [39, 688]]	0.360247
Bin3_5000-49999	28	156	330	727	8.48485	21.458	0.4	302	571	[[28, 302], [156, 571]]	7.31891e-08	****
Bin4_50000-499999	29	74	330	727	8.78788	10.1788	0.86	301	653	[[29, 301], [74, 653]]	0.504303

### Sheet: AA_geno_s3G
Features	LTR-AA (x)	LTR-GG (r)	LTR-AAtotal	LTR-GGtotal	x%	r%	fold	x_diff	r_diff	Table1	fisher	sig_rank
CpG_Islands_Bin0	0	0	23	727	0	0	nan	23	727	[[0, 23], [0, 727]]	1
Bin1_1-499	0	3	23	727	0	0.412655	0	23	724	[[0, 23], [3, 724]]	1
Bin2_500-4999	2	97	23	727	8.69565	13.3425	0.65	21	630	[[2, 21], [97, 630]]	0.756211
Bin3_5000-49999	16	350	23	727	69.5652	48.1431	1.44	7	377	[[16, 7], [350, 377]]	0.0554655
Bin4_50000-499999	5	251	23	727	21.7391	34.5254	0.63	18	476	[[5, 18], [251, 476]]	0.26573
DHS_Bin0	1	110	23	727	4.34783	15.1307	0.29	22	617	[[1, 22], [110, 617]]	0.231384
Bin1_1-499	20	400	23	727	86.9565	55.0206	1.58	3	327	[[20, 3], [400, 327]]	0.00220444	**
Bin2_500-4999	2	215	23	727	8.69565	29.5736	0.29	21	512	[[2, 21], [215, 512]]	0.0335367	*
Bin3_5000-49999	0	2	23	727	0	0.275103	0	23	725	[[0, 23], [2, 725]]	1
Bin4_50000-499999	0	0	23	727	0	0	nan	23	727	[[0, 23], [0, 727]]	1
Endogenous_retroviruses_Bin0	1	29	23	727	4.34783	3.989	1.09	22	698	[[1, 22], [29, 698]]	0.614516
Bin1_1-499	0	134	23	727	0	18.4319	0	23	593	[[0, 23], [134, 593]]	0.0222577	*
Bin2_500-4999	5	325	23	727	21.7391	44.7043	0.49	18	402	[[5, 18], [325, 402]]	0.0326607	*
Bin3_5000-49999	17	236	23	727	73.913	32.4622	2.28	6	491	[[17, 6], [236, 491]]	7.54421e-05	****
Bin4_50000-499999	0	3	23	727	0	0.412655	0	23	724	[[0, 23], [3, 724]]	1
LADs_Bin0	3	175	23	727	13.0435	24.0715	0.54	20	552	[[3, 20], [175, 552]]	0.319498
Bin1_1-499	0	0	23	727	0	0	nan	23	727	[[0, 23], [0, 727]]	1
Bin2_500-4999	0	4	23	727	0	0.550206	0	23	723	[[0, 23], [4, 723]]	1
Bin3_5000-49999	0	23	23	727	0	3.16369	0	23	704	[[0, 23], [23, 704]]	1
Bin4_50000-499999	3	171	23	727	13.0435	23.5213	0.55	20	556	[[3, 20], [171, 556]]	0.319747
Long_interspersed_nuclear_elements_Bin0	2	109	23	727	8.69565	14.9931	0.58	21	618	[[2, 21], [109, 618]]	0.557862
Bin1_1-499	6	205	23	727	26.087	28.1981	0.93	17	522	[[6, 17], [205, 522]]	1
Bin2_500-4999	15	383	23	727	65.2174	52.6823	1.24	8	344	[[15, 8], [383, 344]]	0.290749
Bin3_5000-49999	0	30	23	727	0	4.12655	0	23	697	[[0, 23], [30, 697]]	1
Bin4_50000-499999	0	0	23	727	0	0	nan	23	727	[[0, 23], [0, 727]]	1
Low_complexity_repeats_Bin0	0	5	23	727	0	0.687758	0	23	722	[[0, 23], [5, 722]]	1
Bin1_1-499	1	65	23	727	4.34783	8.94085	0.49	22	662	[[1, 22], [65, 662]]	0.712493
Bin2_500-4999	18	392	23	727	78.2609	53.9202	1.45	5	335	[[18, 5], [392, 335]]	0.0312193	*
Bin3_5000-49999	4	264	23	727	17.3913	36.3136	0.48	19	463	[[4, 19], [264, 463]]	0.0766213
Bin4_50000-499999	0	1	23	727	0	0.137552	0	23	726	[[0, 23], [1, 726]]	1
Oncogenes_Bin0	1	12	23	727	4.34783	1.65062	2.63	22	715	[[1, 22], [12, 715]]	0.335178
Bin1_1-499	0	1	23	727	0	0.137552	0	23	726	[[0, 23], [1, 726]]	1
Bin2_500-4999	0	3	23	727	0	0.412655	0	23	724	[[0, 23], [3, 724]]	1
Bin3_5000-49999	1	21	23	727	4.34783	2.88858	1.51	22	706	[[1, 22], [21, 706]]	0.501008
Bin4_50000-499999	5	167	23	727	21.7391	22.9711	0.95	18	560	[[5, 18], [167, 560]]	1
RefSeq_genes_Bin0	23	444	23	727	100	61.0729	1.64	0	283	[[23, 0], [444, 283]]	2.5175e-05	****
Bin1_1-499	0	3	23	727	0	0.412655	0	23	724	[[0, 23], [3, 724]]	1
Bin2_500-4999	0	43	23	727	0	5.91472	0	23	684	[[0, 23], [43, 684]]	0.636382
Bin3_5000-49999	0	152	23	727	0	20.9078	0	23	575	[[0, 23], [152, 575]]	0.00739215	**
Bin4_50000-499999	0	80	23	727	0	11.0041	0	23	647	[[0, 23], [80, 647]]	0.159542
Satellite_DNA_Bin0	0	0	23	727	0	0	nan	23	727	[[0, 23], [0, 727]]	1
Bin1_1-499	0	0	23	727	0	0	nan	23	727	[[0, 23], [0, 727]]	1
Bin2_500-4999	0	2	23	727	0	0.275103	0	23	725	[[0, 23], [2, 725]]	1
Bin3_5000-49999	0	28	23	727	0	3.85144	0	23	699	[[0, 23], [28, 699]]	1
Bin4_50000-499999	0	101	23	727	0	13.8927	0	23	626	[[0, 23], [101, 626]]	0.0594933
Simple_repeats_Bin0	0	10	23	727	0	1.37552	0	23	717	[[0, 23], [10, 717]]	1
Bin1_1-499	11	181	23	727	47.8261	24.8968	1.92	12	546	[[11, 12], [181, 546]]	0.0253856	*
Bin2_500-4999	9	475	23	727	39.1304	65.337	0.6	14	252	[[9, 14], [475, 252]]	0.0137633	*
Bin3_5000-49999	3	61	23	727	13.0435	8.39065	1.55	20	666	[[3, 20], [61, 666]]	0.436489
Bin4_50000-499999	0	0	23	727	0	0	nan	23	727	[[0, 23], [0, 727]]	1
Short_interspersed_nuclear_elements_Bin0	0	283	23	727	0	38.9271	0	23	444	[[0, 23], [283, 444]]	2.5175e-05	****
Bin1_1-499	16	353	23	727	69.5652	48.5557	1.43	7	374	[[16, 7], [353, 374]]	0.0566357
Bin2_500-4999	6	91	23	727	26.087	12.5172	2.08	17	636	[[6, 17], [91, 636]]	0.103604
Bin3_5000-49999	1	0	23	727	4.34783	0	inf	22	727	[[1, 22], [0, 727]]	0.0306667	*
Bin4_50000-499999	0	0	23	727	0	0	nan	23	727	[[0, 23], [0, 727]]	1
Transcription_start_sites_Bin0	0	0	23	727	0	0	nan	23	727	[[0, 23], [0, 727]]	1
Bin1_1-499	0	2	23	727	0	0.275103	0	23	725	[[0, 23], [2, 725]]	1
Bin2_500-4999	3	141	23	727	13.0435	19.3948	0.67	20	586	[[3, 20], [141, 586]]	0.595442
Bin3_5000-49999	17	396	23	727	73.913	54.4704	1.36	6	331	[[17, 6], [396, 331]]	0.0872358
Bin4_50000-499999	3	175	23	727	13.0435	24.0715	0.54	20	552	[[3, 20], [175, 552]]	0.319498
UCSC_genes_Bin0	23	447	23	727	100	61.4856	1.63	0	280	[[23, 0], [447, 280]]	2.59004e-05	****
Bin1_1-499	0	2	23	727	0	0.275103	0	23	725	[[0, 23], [2, 725]]	1
Bin2_500-4999	0	39	23	727	0	5.36451	0	23	688	[[0, 23], [39, 688]]	0.625924
Bin3_5000-49999	0	156	23	727	0	21.458	0	23	571	[[0, 23], [156, 571]]	0.00726272	**
Bin4_50000-499999	0	74	23	727	0	10.1788	0	23	653	[[0, 23], [74, 653]]	0.15505

### Sheet: GA_nonB2_s3G
Features	LTR-GA (x)	LTR-GG (r)	LTR-GAtotal	LTR-GGtotal	x%	r%	fold	x_diff	r_diff	Table1	fisher	sig_rank
A_Phased_motifs_Bin0	0	1	7	727	0	0.137552	0	7	726	[[0, 7], [1, 726]]	1
Bin1_1-99	0	11	7	727	0	1.51307	0	7	716	[[0, 7], [11, 716]]	1
Bin2_100-199	0	19	7	727	0	2.61348	0	7	708	[[0, 7], [19, 708]]	1
Bin3_200-299	0	10	7	727	0	1.37552	0	7	717	[[0, 7], [10, 717]]	1
Bin4_300-399	0	9	7	727	0	1.23796	0	7	718	[[0, 7], [9, 718]]	1
Bin5_400-499	0	9	7	727	0	1.23796	0	7	718	[[0, 7], [9, 718]]	1
Cruciform_motifs_Bin0	0	0	7	727	0	0	nan	7	727	[[0, 7], [0, 727]]	1
Bin1_1-99	0	6	7	727	0	0.825309	0	7	721	[[0, 7], [6, 721]]	1
Bin2_100-199	0	2	7	727	0	0.275103	0	7	725	[[0, 7], [2, 725]]	1
Bin3_200-299	0	6	7	727	0	0.825309	0	7	721	[[0, 7], [6, 721]]	1
Bin4_300-399	0	9	7	727	0	1.23796	0	7	718	[[0, 7], [9, 718]]	1
Bin5_400-499	0	4	7	727	0	0.550206	0	7	723	[[0, 7], [4, 723]]	1
Direct_repeats_Bin0	0	5	7	727	0	0.687758	0	7	722	[[0, 7], [5, 722]]	1
Bin1_1-99	1	93	7	727	14.2857	12.7923	1.12	6	634	[[1, 6], [93, 634]]	1
Bin2_100-199	0	47	7	727	0	6.46492	0	7	680	[[0, 7], [47, 680]]	1
Bin3_200-299	0	33	7	727	0	4.5392	0	7	694	[[0, 7], [33, 694]]	1
Bin4_300-399	0	28	7	727	0	3.85144	0	7	699	[[0, 7], [28, 699]]	1
Bin5_400-499	0	73	7	727	0	10.0413	0	7	654	[[0, 7], [73, 654]]	1
G-quadruplex-forming_repeats_Bin0	0	0	7	727	0	0	nan	7	727	[[0, 7], [0, 727]]	1
Bin1_1-99	0	6	7	727	0	0.825309	0	7	721	[[0, 7], [6, 721]]	1
Bin2_100-199	0	10	7	727	0	1.37552	0	7	717	[[0, 7], [10, 717]]	1
Bin3_200-299	0	5	7	727	0	0.687758	0	7	722	[[0, 7], [5, 722]]	1
Bin4_300-399	0	14	7	727	0	1.92572	0	7	713	[[0, 7], [14, 713]]	1
Bin5_400-499	0	11	7	727	0	1.51307	0	7	716	[[0, 7], [11, 716]]	1
Inverted_repeats_Bin0	0	44	7	727	0	6.05227	0	7	683	[[0, 7], [44, 683]]	1
Bin1_1-99	3	204	7	727	42.8571	28.0605	1.53	4	523	[[3, 4], [204, 523]]	0.409321
Bin2_100-199	1	149	7	727	14.2857	20.4952	0.7	6	578	[[1, 6], [149, 578]]	1
Bin3_200-299	0	97	7	727	0	13.3425	0	7	630	[[0, 7], [97, 630]]	0.602772
Bin4_300-399	0	73	7	727	0	10.0413	0	7	654	[[0, 7], [73, 654]]	1
Bin5_400-499	0	49	7	727	0	6.74003	0	7	678	[[0, 7], [49, 678]]	1
Mirror_repeats_Bin0	0	20	7	727	0	2.75103	0	7	707	[[0, 7], [20, 707]]	1
Bin1_1-99	3	131	7	727	42.8571	18.0193	2.38	4	596	[[3, 4], [131, 596]]	0.118416
Bin2_100-199	0	88	7	727	0	12.1045	0	7	639	[[0, 7], [88, 639]]	1
Bin3_200-299	0	41	7	727	0	5.63961	0	7	686	[[0, 7], [41, 686]]	1
Bin4_300-399	0	54	7	727	0	7.42779	0	7	673	[[0, 7], [54, 673]]	1
Bin5_400-499	0	33	7	727	0	4.5392	0	7	694	[[0, 7], [33, 694]]	1
Short_Tandem_repeats_Bin0	0	17	7	727	0	2.33838	0	7	710	[[0, 7], [17, 710]]	1
Bin1_1-99	1	266	7	727	14.2857	36.5887	0.39	6	461	[[1, 6], [266, 461]]	0.431979
Bin2_100-199	0	113	7	727	0	15.5433	0	7	614	[[0, 7], [113, 614]]	0.602996
Bin3_200-299	0	70	7	727	0	9.62861	0	7	657	[[0, 7], [70, 657]]	1
Bin4_300-399	1	31	7	727	14.2857	4.2641	3.35	6	696	[[1, 6], [31, 696]]	0.269
Bin5_400-499	2	57	7	727	28.5714	7.84044	3.64	5	670	[[2, 5], [57, 670]]	0.102649
Slipped_motifs_Bin0	0	0	7	727	0	0	nan	7	727	[[0, 7], [0, 727]]	1
Bin1_1-99	0	25	7	727	0	3.43879	0	7	702	[[0, 7], [25, 702]]	1
Bin2_100-199	0	17	7	727	0	2.33838	0	7	710	[[0, 7], [17, 710]]	1
Bin3_200-299	0	12	7	727	0	1.65062	0	7	715	[[0, 7], [12, 715]]	1
Bin4_300-399	0	7	7	727	0	0.962861	0	7	720	[[0, 7], [7, 720]]	1
Bin5_400-499	0	46	7	727	0	6.32737	0	7	681	[[0, 7], [46, 681]]	1
Triplex_motifs_Bin0	0	1	7	727	0	0.137552	0	7	726	[[0, 7], [1, 726]]	1
Bin1_1-99	0	6	7	727	0	0.825309	0	7	721	[[0, 7], [6, 721]]	1
Bin2_100-199	0	4	7	727	0	0.550206	0	7	723	[[0, 7], [4, 723]]	1
Bin3_200-299	0	2	7	727	0	0.275103	0	7	725	[[0, 7], [2, 725]]	1
Bin4_300-399	0	1	7	727	0	0.137552	0	7	726	[[0, 7], [1, 726]]	1
Bin5_400-499	0	8	7	727	0	1.10041	0	7	719	[[0, 7], [8, 719]]	1
Z-DNA_motifs_Bin0	0	8	7	727	0	1.10041	0	7	719	[[0, 7], [8, 719]]	1
Bin1_1-99	0	21	7	727	0	2.88858	0	7	706	[[0, 7], [21, 706]]	1
Bin2_100-199	0	13	7	727	0	1.78817	0	7	714	[[0, 7], [13, 714]]	1
Bin3_200-299	0	12	7	727	0	1.65062	0	7	715	[[0, 7], [12, 715]]	1
Bin4_300-399	0	9	7	727	0	1.23796	0	7	718	[[0, 7], [9, 718]]	1
Bin5_400-499	0	8	7	727	0	1.10041	0	7	719	[[0, 7], [8, 719]]	1

### Sheet: AG_nonB2_s3G
Features	LTR-AG (x)	LTR-GG (r)	LTR-AGtotal	LTR-GGtotal	x%	r%	fold	x_diff	r_diff	Table1	fisher	sig_rank
A_Phased_motifs_Bin0	4	1	330	727	1.21212	0.137552	8.81	326	726	[[4, 326], [1, 726]]	0.035292	*
Bin1_1-99	3	11	330	727	0.909091	1.51307	0.6	327	716	[[3, 327], [11, 716]]	0.56748
Bin2_100-199	5	19	330	727	1.51515	2.61348	0.58	325	708	[[5, 325], [19, 708]]	0.3731
Bin3_200-299	5	10	330	727	1.51515	1.37552	1.1	325	717	[[5, 325], [10, 717]]	1
Bin4_300-399	8	9	330	727	2.42424	1.23796	1.96	322	718	[[8, 322], [9, 718]]	0.18696
Bin5_400-499	4	9	330	727	1.21212	1.23796	0.98	326	718	[[4, 326], [9, 718]]	1
Cruciform_motifs_Bin0	0	0	330	727	0	0		330	727	[[0, 330], [0, 727]]	1
Bin1_1-99	2	6	330	727	0.606061	0.825309	0.73	328	721	[[2, 328], [6, 721]]	1
Bin2_100-199	2	2	330	727	0.606061	0.275103	2.2	328	725	[[2, 328], [2, 725]]	0.593041
Bin3_200-299	15	6	330	727	4.54545	0.825309	5.51	315	721	[[15, 315], [6, 721]]	0.000154095	***
Bin4_300-399	3	9	330	727	0.909091	1.23796	0.73	327	718	[[3, 327], [9, 718]]	0.763111
Bin5_400-499	3	4	330	727	0.909091	0.550206	1.65	327	723	[[3, 327], [4, 723]]	0.683964
Direct_repeats_Bin0	19	5	330	727	5.75758	0.687758	8.37	311	722	[[19, 311], [5, 722]]	1.37073e-06	****
Bin1_1-99	30	93	330	727	9.09091	12.7923	0.71	300	634	[[30, 300], [93, 634]]	0.0973311
Bin2_100-199	24	47	330	727	7.27273	6.46492	1.12	306	680	[[24, 306], [47, 680]]	0.690903
Bin3_200-299	47	33	330	727	14.2424	4.5392	3.14	283	694	[[47, 283], [33, 694]]	1.29405e-07	****
Bin4_300-399	23	28	330	727	6.9697	3.85144	1.81	307	699	[[23, 307], [28, 699]]	0.0427341	*
Bin5_400-499	16	73	330	727	4.84848	10.0413	0.48	314	654	[[16, 314], [73, 654]]	0.00405632	**
G-quadruplex-forming_repeats_Bin0	0	0	330	727	0	0		330	727	[[0, 330], [0, 727]]	1
Bin1_1-99	2	6	330	727	0.606061	0.825309	0.73	328	721	[[2, 328], [6, 721]]	1
Bin2_100-199	2	10	330	727	0.606061	1.37552	0.44	328	717	[[2, 328], [10, 717]]	0.360003
Bin3_200-299	4	5	330	727	1.21212	0.687758	1.76	326	722	[[4, 326], [5, 722]]	0.472153
Bin4_300-399	7	14	330	727	2.12121	1.92572	1.1	323	713	[[7, 323], [14, 713]]	0.815121
Bin5_400-499	0	11	330	727	0	1.51307	0	330	716	[[0, 330], [11, 716]]	0.021334	*
Inverted_repeats_Bin0	16	44	330	727	4.84848	6.05227	0.8	314	683	[[16, 314], [44, 683]]	0.476212
Bin1_1-99	106	204	330	727	32.1212	28.0605	1.14	224	523	[[106, 224], [204, 523]]	0.189671
Bin2_100-199	59	149	330	727	17.8788	20.4952	0.87	271	578	[[59, 271], [149, 578]]	0.358581
Bin3_200-299	55	97	330	727	16.6667	13.3425	1.25	275	630	[[55, 275], [97, 630]]	0.156915
Bin4_300-399	23	73	330	727	6.9697	10.0413	0.69	307	654	[[23, 307], [73, 654]]	0.132692
Bin5_400-499	24	49	330	727	7.27273	6.74003	1.08	306	678	[[24, 306], [49, 678]]	0.793693
Mirror_repeats_Bin0	32	20	330	727	9.69697	2.75103	3.52	298	707	[[32, 298], [20, 707]]	4.2996e-06	****
Bin1_1-99	58	131	330	727	17.5758	18.0193	0.98	272	596	[[58, 272], [131, 596]]	0.931009
Bin2_100-199	28	88	330	727	8.48485	12.1045	0.7	302	639	[[28, 302], [88, 639]]	0.0894282
Bin3_200-299	31	41	330	727	9.39394	5.63961	1.67	299	686	[[31, 299], [41, 686]]	0.034213	*
Bin4_300-399	24	54	330	727	7.27273	7.42779	0.98	306	673	[[24, 306], [54, 673]]	1
Bin5_400-499	23	33	330	727	6.9697	4.5392	1.54	307	694	[[23, 307], [33, 694]]	0.105193
Short_Tandem_repeats_Bin0	22	17	330	727	6.66667	2.33838	2.85	308	710	[[22, 308], [17, 710]]	0.00117794	**
Bin1_1-99	79	266	330	727	23.9394	36.5887	0.65	251	461	[[79, 251], [266, 461]]	3.99946e-05	****
Bin2_100-199	48	113	330	727	14.5455	15.5433	0.94	282	614	[[48, 282], [113, 614]]	0.71245
Bin3_200-299	45	70	330	727	13.6364	9.62861	1.42	285	657	[[45, 285], [70, 657]]	0.0555669
Bin4_300-399	36	31	330	727	10.9091	4.2641	2.56	294	696	[[36, 294], [31, 696]]	0.000101222	***
Bin5_400-499	14	57	330	727	4.24242	7.84044	0.54	316	670	[[14, 316], [57, 670]]	0.0334139	*
Slipped_motifs_Bin0	4	0	330	727	1.21212	0	inf	326	727	[[4, 326], [0, 727]]	0.00938209	**
Bin1_1-99	8	25	330	727	2.42424	3.43879	0.7	322	702	[[8, 322], [25, 702]]	0.44888
Bin2_100-199	4	17	330	727	1.21212	2.33838	0.52	326	710	[[4, 326], [17, 710]]	0.34069
Bin3_200-299	8	12	330	727	2.42424	1.65062	1.47	322	715	[[8, 322], [12, 715]]	0.46508
Bin4_300-399	5	7	330	727	1.51515	0.962861	1.57	325	720	[[5, 325], [7, 720]]	0.531616
Bin5_400-499	14	46	330	727	4.24242	6.32737	0.67	316	681	[[14, 316], [46, 681]]	0.198122
Triplex_motifs_Bin0	4	1	330	727	1.21212	0.137552	8.81	326	726	[[4, 326], [1, 726]]	0.035292	*
Bin1_1-99	0	6	330	727	0	0.825309	0	330	721	[[0, 330], [6, 721]]	0.185177
Bin2_100-199	0	4	330	727	0	0.550206	0	330	723	[[0, 330], [4, 723]]	0.316028
Bin3_200-299	0	2	330	727	0	0.275103	0	330	725	[[0, 330], [2, 725]]	1
Bin4_300-399	1	1	330	727	0.30303	0.137552	2.2	329	726	[[1, 329], [1, 726]]	0.52714
Bin5_400-499	11	8	330	727	3.33333	1.10041	3.03	319	719	[[11, 319], [8, 719]]	0.0211903	*
Z-DNA_motifs_Bin0	13	8	330	727	3.93939	1.10041	3.58	317	719	[[13, 317], [8, 719]]	0.00366481	**
Bin1_1-99	12	21	330	727	3.63636	2.88858	1.26	318	706	[[12, 318], [21, 706]]	0.567618
Bin2_100-199	10	13	330	727	3.0303	1.78817	1.69	320	714	[[10, 320], [13, 714]]	0.253926
Bin3_200-299	13	12	330	727	3.93939	1.65062	2.39	317	715	[[13, 317], [12, 715]]	0.0290122	*
Bin4_300-399	9	9	330	727	2.72727	1.23796	2.2	321	718	[[9, 321], [9, 718]]	0.120126
Bin5_400-499	6	8	330	727	1.81818	1.10041	1.65	324	719	[[6, 324], [8, 719]]	0.386743

### Sheet: AA_nonB2_s3G
Features	LTR-AA (x)	LTR-GG (r)	LTR-AAtotal	LTR-GGtotal	x%	r%	fold	x_diff	r_diff	Table1	fisher	sig_rank
A_Phased_motifs_Bin0	0	1	23	727	0	0.137552	0	23	726	[[0, 23], [1, 726]]	1
Bin1_1-99	0	11	23	727	0	1.51307	0	23	716	[[0, 23], [11, 716]]	1
Bin2_100-199	0	19	23	727	0	2.61348	0	23	708	[[0, 23], [19, 708]]	1
Bin3_200-299	0	10	23	727	0	1.37552	0	23	717	[[0, 23], [10, 717]]	1
Bin4_300-399	0	9	23	727	0	1.23796	0	23	718	[[0, 23], [9, 718]]	1
Bin5_400-499	0	9	23	727	0	1.23796	0	23	718	[[0, 23], [9, 718]]	1
Cruciform_motifs_Bin0	0	0	23	727	0	0	nan	23	727	[[0, 23], [0, 727]]	1
Bin1_1-99	0	6	23	727	0	0.825309	0	23	721	[[0, 23], [6, 721]]	1
Bin2_100-199	0	2	23	727	0	0.275103	0	23	725	[[0, 23], [2, 725]]	1
Bin3_200-299	0	6	23	727	0	0.825309	0	23	721	[[0, 23], [6, 721]]	1
Bin4_300-399	1	9	23	727	4.34783	1.23796	3.51	22	718	[[1, 22], [9, 718]]	0.269029
Bin5_400-499	0	4	23	727	0	0.550206	0	23	723	[[0, 23], [4, 723]]	1
Direct_repeats_Bin0	0	5	23	727	0	0.687758	0	23	722	[[0, 23], [5, 722]]	1
Bin1_1-99	11	93	23	727	47.8261	12.7923	3.74	12	634	[[11, 12], [93, 634]]	7.03272e-05	****
Bin2_100-199	0	47	23	727	0	6.46492	0	23	680	[[0, 23], [47, 680]]	0.390081
Bin3_200-299	1	33	23	727	4.34783	4.5392	0.96	22	694	[[1, 22], [33, 694]]	1
Bin4_300-399	0	28	23	727	0	3.85144	0	23	699	[[0, 23], [28, 699]]	1
Bin5_400-499	0	73	23	727	0	10.0413	0	23	654	[[0, 23], [73, 654]]	0.154961
G-quadruplex-forming_repeats_Bin0	0	0	23	727	0	0	nan	23	727	[[0, 23], [0, 727]]	1
Bin1_1-99	0	6	23	727	0	0.825309	0	23	721	[[0, 23], [6, 721]]	1
Bin2_100-199	0	10	23	727	0	1.37552	0	23	717	[[0, 23], [10, 717]]	1
Bin3_200-299	1	5	23	727	4.34783	0.687758	6.32	22	722	[[1, 22], [5, 722]]	0.170984
Bin4_300-399	0	14	23	727	0	1.92572	0	23	713	[[0, 23], [14, 713]]	1
Bin5_400-499	1	11	23	727	4.34783	1.51307	2.87	22	716	[[1, 22], [11, 716]]	0.313792
Inverted_repeats_Bin0	1	44	23	727	4.34783	6.05227	0.72	22	683	[[1, 22], [44, 683]]	1
Bin1_1-99	11	204	23	727	47.8261	28.0605	1.7	12	523	[[11, 12], [204, 523]]	0.0578322
Bin2_100-199	4	149	23	727	17.3913	20.4952	0.85	19	578	[[4, 19], [149, 578]]	1
Bin3_200-299	5	97	23	727	21.7391	13.3425	1.63	18	630	[[5, 18], [97, 630]]	0.224769
Bin4_300-399	1	73	23	727	4.34783	10.0413	0.43	22	654	[[1, 22], [73, 654]]	0.718267
Bin5_400-499	0	49	23	727	0	6.74003	0	23	678	[[0, 23], [49, 678]]	0.391501
Mirror_repeats_Bin0	0	20	23	727	0	2.75103	0	23	707	[[0, 23], [20, 707]]	1
Bin1_1-99	12	131	23	727	52.1739	18.0193	2.9	11	596	[[12, 11], [131, 596]]	0.000296449	***
Bin2_100-199	1	88	23	727	4.34783	12.1045	0.36	22	639	[[1, 22], [88, 639]]	0.506336
Bin3_200-299	2	41	23	727	8.69565	5.63961	1.54	21	686	[[2, 21], [41, 686]]	0.384534
Bin4_300-399	0	54	23	727	0	7.42779	0	23	673	[[0, 23], [54, 673]]	0.400439
Bin5_400-499	0	33	23	727	0	4.5392	0	23	694	[[0, 23], [33, 694]]	0.61814
Short_Tandem_repeats_Bin0	0	17	23	727	0	2.33838	0	23	710	[[0, 23], [17, 710]]	1
Bin1_1-99	14	266	23	727	60.8696	36.5887	1.66	9	461	[[14, 9], [266, 461]]	0.0265516	*
Bin2_100-199	2	113	23	727	8.69565	15.5433	0.56	21	614	[[2, 21], [113, 614]]	0.557937
Bin3_200-299	1	70	23	727	4.34783	9.62861	0.45	22	657	[[1, 22], [70, 657]]	0.71514
Bin4_300-399	0	31	23	727	0	4.2641	0	23	696	[[0, 23], [31, 696]]	0.618264
Bin5_400-499	0	57	23	727	0	7.84044	0	23	670	[[0, 23], [57, 670]]	0.247326
Slipped_motifs_Bin0	0	0	23	727	0	0	nan	23	727	[[0, 23], [0, 727]]	1
Bin1_1-99	0	25	23	727	0	3.43879	0	23	702	[[0, 23], [25, 702]]	1
Bin2_100-199	0	17	23	727	0	2.33838	0	23	710	[[0, 23], [17, 710]]	1
Bin3_200-299	0	12	23	727	0	1.65062	0	23	715	[[0, 23], [12, 715]]	1
Bin4_300-399	0	7	23	727	0	0.962861	0	23	720	[[0, 23], [7, 720]]	1
Bin5_400-499	1	46	23	727	4.34783	6.32737	0.69	22	681	[[1, 22], [46, 681]]	1
Triplex_motifs_Bin0	0	1	23	727	0	0.137552	0	23	726	[[0, 23], [1, 726]]	1
Bin1_1-99	0	6	23	727	0	0.825309	0	23	721	[[0, 23], [6, 721]]	1
Bin2_100-199	0	4	23	727	0	0.550206	0	23	723	[[0, 23], [4, 723]]	1
Bin3_200-299	0	2	23	727	0	0.275103	0	23	725	[[0, 23], [2, 725]]	1
Bin4_300-399	0	1	23	727	0	0.137552	0	23	726	[[0, 23], [1, 726]]	1
Bin5_400-499	1	8	23	727	4.34783	1.10041	3.95	22	719	[[1, 22], [8, 719]]	0.245614
Z-DNA_motifs_Bin0	0	8	23	727	0	1.10041	0	23	719	[[0, 23], [8, 719]]	1
Bin1_1-99	0	21	23	727	0	2.88858	0	23	706	[[0, 23], [21, 706]]	1
Bin2_100-199	0	13	23	727	0	1.78817	0	23	714	[[0, 23], [13, 714]]	1
Bin3_200-299	0	12	23	727	0	1.65062	0	23	715	[[0, 23], [12, 715]]	1
Bin4_300-399	0	9	23	727	0	1.23796	0	23	718	[[0, 23], [9, 718]]	1
Bin5_400-499	0	8	23	727	0	1.10041	0	23	719	[[0, 23], [8, 719]]	1
